# An archaeal histone-like protein regulates gene expression in response to salt stress

**DOI:** 10.1101/2021.10.14.464415

**Authors:** Saaz Sakrikar, Amy Schmid

## Abstract

Histones, ubiquitous in eukaryotes as DNA-packing proteins, find their evolutionary origins in archaea. Unlike the characterized histone proteins of a number of methanogenic and themophilic archaea, previous research indicated that HpyA, the sole histone encoded in the model halophile *Halobacterium salinarum*, is not involved in DNA packaging. Instead, it was found to have widespread but subtle effects on gene expression and to maintain wild type cell morphology; however, its precise function remains unclear. Here we use quantitative phenotyping, genetics, and functional genomic to investigate HpyA function. These experiments revealed that HpyA is important for growth and rod-shaped morphology in reduced salinity. HpyA preferentially binds DNA at discrete genomic sites under low salt to regulate expression of ion uptake, particularly iron. HpyA also globally but indirectly activates other ion uptake and nucleotide biosynthesis pathways in a salt-dependent manner. Taken together, these results demonstrate an alternative function for an archaeal histone-like protein as a transcriptional regulator, with its function tuned to the physiological stressors of the hypersaline environment.
