## Supplementary Table S1 for "An archaeal histone-like protein regulates gene expression in response to salt stress"

### Sheet: Plasmids
Plasmid	Description	Purpose	Reference
pMTFcHA	Pfdx Mevr	Empty vector for gene expression	Wilbanks et al 2012
pKAD03	pMTFcHA::Prpa200::hpyA	Complementation of HpyA with native HpyA promoter	Dulmage et al 2015
pKAD17	pMTFcHA::Prpa200::hpyA-HA	HpyA-HA expressed from plasmid driven by native promoter (200 bp upstream of ATG)	This study

### Sheet: Strains
Strain	Schmid lab ID	Genotype	Description	Reference	Notes
MDK407	HS149	Δura3	Parent strain	Peck et al 2000	HS149 carries additional mutations relative to the originally published Peck et al strain: "HS149 (additional mutations compared to HS148: NC_002607 99328 Δ1394 bp VNG_RS00460, VNG_RS00465 2-oxoacid ferredoxin oxidoreductase, transposase; 1403283 (CGAAACC)2->1 VNG_RS07355 ATP-binding protein". These mutations are shared with ∆hpyA strain KAD128
KAD100	HS90	Δura3ΔhpyA	hpyA knockout	Dulmage et al 2015
KAD128	HS117	Δura3ΔhpyA/pKAD17	HpyA-HA expressed from its native promoter on a plasmid in the ∆hpyA background; Ura- Mev+	This study
KAD103	HS191	Δura3ΔhpyA/pKAD03	HpyA expressed from its native promoter on a plasmid in the ∆hpyA background;Ura- Mev+	Dulmage et al 2015
KAD101	HS189	Δura3ΔhpyA/pMTFcHA	Empty vector in the ∆hpyA background; Ura- Mev+	Dulmage et al 2015

### Sheet: Primers
Primer Name	Direction	Purpose	Sequence (5'-3')	Source
K2	F	Verifying hpyA presence/deletion; gDNA detection	GGC GTT GTT CAC GAA GCA	This study
K3	R	Verifying hpyA presence/deletion; gDNA detection	CGA CAT TCG GGT TGC GTT GTG	This study
1044_GFP_CHA_Kpn1_fwd91	F	Plasmid insert verification	CGC GGA AAC GAT GAA ATG CG	Dulmage et al 2015
seq_reporter	R	Plasmid insert verification	AGA ACG AGT AGC ACA CCA AAG	Dulmage et al 2015
HArev	R	Plasmid tagged insert verification	GCG TAG TCC GGG ACG TCG TAC	This study
K71	F	constructing pKAD17: HpyA insert for overexpression plasmid	ACGTACGT CAT ATGAGCGTCGAACTCCCGTTC	Dulmage et al 2015
HpyA OE R2	R	constructing pKAD17: HpyA insert for overexpression plasmid	ATCGTGAC AAGCTT TTCCACGAGCGTGACGTACGTCTG	This study
pRPA200_iso	F	constructing pKAD17: 200bp rpa promoter fragment	CCTCCCATGCCACTCTTCACACGCGGTAC TGGCTCCGCAAGCCA	Dulmage et al 2015
pRPA_hpyA_iso	R	constructing pKAD17: 200bp rpa promoter fragment	GAGTTCGACGCTCAT TGTCGGTTCAGGCCA	Dulmage et al 2015
HpyA_ATG_F	F	constructing pKAD17: fusing hpyA insert with rpa promoter	TGGCCTGAACCGACA ATGAGCGTCGAACTC	Dulmage et al 2015
HpyA_tail_pMTF_iso	R	constructing pKAD17: fusing hpyA insert with rpa promoter	CGTACGGGTACGCCGAAAGCTTGGATCCG TCATTCCACGAGCGTG	Dulmage et al 2015

### Sheet: Whole_genome_resequencing-hpyA
evidence	seq id	position	mutation	annotation	gene	description	Notes
Baseline (MDK407,∆ura3 parent, aka "WT" )
RA	NC_002607	30407	+C	coding (762/813 nt)	VNG_RS00125 ←	IS5 family transposase
RA	NC_002607	30417	+G	coding (752/813 nt)	VNG_RS00125 ←	IS5 family transposase
RA	NC_002607	30429	+G	coding (740/813 nt)	VNG_RS00125 ←	IS5 family transposase
RA	NC_002607	30520	G→T	H217N (CAC→AAC)	VNG_RS00125 ←	IS5 family transposase
MC JC	NC_002607	56173	Δ1,413 bp		VNG_RS00245	VNG_RS00245	transposase
MC JC	NC_002607	99328	Δ1,394 bp		[VNG_RS00460]–VNG_RS00465	[VNG_RS00460], VNG_RS00465	transposase
RA	NC_002607	241900	A→C	H203P (CAC→CCC)	trpB →	tryptophan synthase subunit beta
RA	NC_002607	425429	(C)6→5	intergenic (‑1326/+361)	VNG_RS02155 ← / ← VNG_RS02175	50S ribosomal protein L44e/DUF2298 domain‑containing protein
RA	NC_002607	460883	(G)5→4	pseudogene (128/982 nt)	VNG_RS02395 →	PLP‑dependent cysteine synthase family protein
RA	NC_002607	586819	(C)5→4	pseudogene (1585/1894 nt)	VNG_RS03055 →	DHH family phosphoesterase
RA	NC_002607	673215	C→T	A373V (GCG→GTG)	gyrB →	DNA topoisomerase (ATP‑hydrolyzing) subunit B
MC JC	NC_002607	771564	Δ531 bp		VNG_RS13955	VNG_RS13955
RA	NC_002607	1023692	A→C	S208R (AGC→CGC)	VNG_RS05355 →	PAS domain S‑box protein
RA	NC_002607	1230902	+C	intergenic (‑203/‑259)	VNG_RS13975 ← / → VNG_RS06410	hypothetical protein/IS4‑like element ISH8E family transposase
MC JC	NC_002607	1245981	Δ1,338 bp		[VNG_RS06480]–[VNG_RS14230]	[VNG_RS06480], pyrF, [VNG_RS14230]	ura3
MC JC	NC_002607	1403283	(CGAAACC)2→1	coding (477‑483/1800 nt)	VNG_RS07355 →	ATP‑binding protein
RA	NC_002608	79437	T→A	intergenic (‑98/‑380)	VNG_RS10910 ← / → VNG_RS10915	hypothetical protein/IS4‑like element ISH8E family transposase	exclusive
RA	NC_002608	218403	G→A	P59S (CCC→TCC)	VNG_RS11520 ←	hypothetical protein
HS149 (∆hpyA additional mutations compared to parent strain)
MC JC	NC_002607	112269	Δ426 bp	coding (23‑448/453 nt)	VNG_RS00550 →	histone family protein	hpyA in-frame deletion
MC JC	NC_002607	1184714	Δ1,074 bp		VNG_RS06170–[VNG_RS13350]	VNG_RS06170, [VNG_RS13350]	Transposase
