## Supplementary Table S2 for "An archaeal histone-like protein regulates gene expression in response to salt stress"

### Sheet: Legend
Supplementary Table S2.
Growth data of 9 biological replicates each of hpyA KO ("KO") and ura3 parent ("WT") strains in optimal ("CM") and low salt ("M") media
Replicates named A-I. Replicate A from Dec 2016, B from Jan 2017, C from Feb 2017, D and E from March 2017, F from April 2017, G, H, I from July 2017
Growth is measured as optical denisty (OD) over approximately 72-100 hours of growth
Time is measured from the moment precultures were diluted down to starting density

### Sheet: growth-data
Time	Variable	Replicate	Value
0	WTCM	WTCM_A	0.046
10.5	WTCM	WTCM_A	0.066
15	WTCM	WTCM_A	0.098
31.5	WTCM	WTCM_A	0.531
35	WTCM	WTCM_A	0.687
40.5	WTCM	WTCM_A	1.37
47.5	WTCM	WTCM_A	2.98
53	WTCM	WTCM_A	3.08
55	WTCM	WTCM_A	3.05
116	WTCM	WTCM_A	3.05
0	KOCM	KOCM_A	0.042
10.5	KOCM	KOCM_A	0.061
15	KOCM	KOCM_A	0.082
31.5	KOCM	KOCM_A	0.393
35	KOCM	KOCM_A	0.516
40.5	KOCM	KOCM_A	0.77
47.5	KOCM	KOCM_A	2.08
53	KOCM	KOCM_A	2.52
55	KOCM	KOCM_A	2.85
116	KOCM	KOCM_A	2.85
0	WTM	WTM_A	0.05
10.5	WTM	WTM_A	0.065
15	WTM	WTM_A	0.098
31.5	WTM	WTM_A	0.602
35	WTM	WTM_A	0.798
40.5	WTM	WTM_A	2.43
47.5	WTM	WTM_A	3.28
53	WTM	WTM_A	3.42
55	WTM	WTM_A	3.84
116	WTM	WTM_A	3.84
0	KOM	KOM_A	0.046
10.5	KOM	KOM_A	0.052
15	KOM	KOM_A	0.062
31.5	KOM	KOM_A	0.2
35	KOM	KOM_A	0.256
40.5	KOM	KOM_A	0.366
47.5	KOM	KOM_A	0.61
53	KOM	KOM_A	1.29
55	KOM	KOM_A	1.57
116	KOM	KOM_A	1.59
0	WTCM	WTCM_B	0.018
1	WTCM	WTCM_B	0.018
9	WTCM	WTCM_B	0.027
11	WTCM	WTCM_B	0.033
13	WTCM	WTCM_B	0.041
15	WTCM	WTCM_B	0.05
17	WTCM	WTCM_B	0.074
19	WTCM	WTCM_B	0.102
21	WTCM	WTCM_B	0.122
23	WTCM	WTCM_B	0.16
25	WTCM	WTCM_B	0.205
27	WTCM	WTCM_B	0.247
29	WTCM	WTCM_B	0.32
31	WTCM	WTCM_B	0.408
33	WTCM	WTCM_B	0.521
35	WTCM	WTCM_B	0.6
37	WTCM	WTCM_B	0.81
39	WTCM	WTCM_B	0.9
41	WTCM	WTCM_B	1.03
43	WTCM	WTCM_B	1.22
45	WTCM	WTCM_B	1.4
47	WTCM	WTCM_B	1.54
49	WTCM	WTCM_B	2.09
55	WTCM	WTCM_B	1.8
61	WTCM	WTCM_B	3.09
67	WTCM	WTCM_B	2.48
82	WTCM	WTCM_B	2.48
91.5	WTCM	WTCM_B	2.33
116	WTCM	WTCM_B	2.61
0	WTM	WTM_B	0.026
1	WTM	WTM_B	0.026
9	WTM	WTM_B	0.037
11	WTM	WTM_B	0.04
13	WTM	WTM_B	0.051
15	WTM	WTM_B	0.063
17	WTM	WTM_B	0.083
19	WTM	WTM_B	0.104
21	WTM	WTM_B	0.131
23	WTM	WTM_B	0.155
25	WTM	WTM_B	0.194
27	WTM	WTM_B	0.235
29	WTM	WTM_B	0.282
31	WTM	WTM_B	0.339
33	WTM	WTM_B	0.413
35	WTM	WTM_B	0.476
37	WTM	WTM_B	0.562
39	WTM	WTM_B	0.81
41	WTM	WTM_B	0.9
43	WTM	WTM_B	1.04
45	WTM	WTM_B	1.19
47	WTM	WTM_B	1.32
49	WTM	WTM_B	1.38
55	WTM	WTM_B	2.21
61	WTM	WTM_B	2.32
67	WTM	WTM_B	2.66
82	WTM	WTM_B	2.11
91.5	WTM	WTM_B	2.06
116	WTM	WTM_B	1.77
0	KOCM	KOCM_B	0.024
1	KOCM	KOCM_B	0.024
9	KOCM	KOCM_B	0.027
11	KOCM	KOCM_B	0.028
13	KOCM	KOCM_B	0.035
15	KOCM	KOCM_B	0.044
17	KOCM	KOCM_B	0.056
19	KOCM	KOCM_B	0.066
21	KOCM	KOCM_B	0.084
23	KOCM	KOCM_B	0.108
25	KOCM	KOCM_B	0.14
27	KOCM	KOCM_B	0.182
29	KOCM	KOCM_B	0.228
31	KOCM	KOCM_B	0.283
33	KOCM	KOCM_B	0.358
35	KOCM	KOCM_B	0.435
37	KOCM	KOCM_B	0.548
39	KOCM	KOCM_B	0.652
41	KOCM	KOCM_B	0.88
43	KOCM	KOCM_B	1.02
45	KOCM	KOCM_B	1.13
47	KOCM	KOCM_B	1.73
49	KOCM	KOCM_B	2.12
55	KOCM	KOCM_B	2.21
61	KOCM	KOCM_B	2.97
67	KOCM	KOCM_B	2.87
82	KOCM	KOCM_B	2.96
91.5	KOCM	KOCM_B	2.74
116	KOCM	KOCM_B	2.19
0	KOM	KOM_B	0.027
1	KOM	KOM_B	0.027
9	KOM	KOM_B	0.033
11	KOM	KOM_B	0.038
13	KOM	KOM_B	0.039
15	KOM	KOM_B	0.046
17	KOM	KOM_B	0.058
19	KOM	KOM_B	0.064
21	KOM	KOM_B	0.07
23	KOM	KOM_B	0.084
25	KOM	KOM_B	0.094
27	KOM	KOM_B	0.114
29	KOM	KOM_B	0.131
31	KOM	KOM_B	0.158
33	KOM	KOM_B	0.182
35	KOM	KOM_B	0.212
37	KOM	KOM_B	0.243
39	KOM	KOM_B	0.279
41	KOM	KOM_B	0.316
43	KOM	KOM_B	0.361
45	KOM	KOM_B	0.408
47	KOM	KOM_B	0.45
49	KOM	KOM_B	0.51
55	KOM	KOM_B	0.85
61	KOM	KOM_B	1.24
67	KOM	KOM_B	1.3
82	KOM	KOM_B	1.85
91.5	KOM	KOM_B	2.14
116	KOM	KOM_B	1.91
0	WTCM	WTCM_C	0.016
1	WTCM	WTCM_C	0.026
9	WTCM	WTCM_C	0.025
11	WTCM	WTCM_C	0.028
13	WTCM	WTCM_C	0.03
15	WTCM	WTCM_C	0.039
17	WTCM	WTCM_C	0.046
19	WTCM	WTCM_C	0.058
21	WTCM	WTCM_C	0.073
23	WTCM	WTCM_C	0.092
25	WTCM	WTCM_C	0.121
27	WTCM	WTCM_C	0.161
29	WTCM	WTCM_C	0.202
31	WTCM	WTCM_C	0.259
33	WTCM	WTCM_C	0.317
35	WTCM	WTCM_C	0.404
37	WTCM	WTCM_C	0.49
39	WTCM	WTCM_C	0.565
41	WTCM	WTCM_C	0.657
43	WTCM	WTCM_C	0.75
45	WTCM	WTCM_C	1.02
47	WTCM	WTCM_C	1.02
53	WTCM	WTCM_C	1.32
60	WTCM	WTCM_C	1.37
63	WTCM	WTCM_C	1.44
66	WTCM	WTCM_C	1.56
69	WTCM	WTCM_C	1.76
72	WTCM	WTCM_C	1.84
88	WTCM	WTCM_C	2.04
116	WTCM	WTCM_C	2.09
0	WTCM	WTCM_D	0.018
1	WTCM	WTCM_D	0.022
9	WTCM	WTCM_D	0.025
11	WTCM	WTCM_D	0.024
13	WTCM	WTCM_D	0.031
15	WTCM	WTCM_D	0.041
17	WTCM	WTCM_D	0.046
19	WTCM	WTCM_D	0.052
21	WTCM	WTCM_D	0.063
23	WTCM	WTCM_D	0.081
25	WTCM	WTCM_D	0.1
27	WTCM	WTCM_D	0.133
29	WTCM	WTCM_D	0.173
31	WTCM	WTCM_D	0.219
33	WTCM	WTCM_D	0.264
35	WTCM	WTCM_D	0.339
37	WTCM	WTCM_D	0.42
39	WTCM	WTCM_D	0.489
41	WTCM	WTCM_D	0.592
43	WTCM	WTCM_D	0.696
45	WTCM	WTCM_D	0.779
47	WTCM	WTCM_D	0.87
53	WTCM	WTCM_D	1.03
60	WTCM	WTCM_D	1.61
63	WTCM	WTCM_D	1.77
66	WTCM	WTCM_D	1.81
69	WTCM	WTCM_D	1.86
72	WTCM	WTCM_D	2.5
88	WTCM	WTCM_D	2.36
116	WTCM	WTCM_D	2.35
0	WTM	WTM_C	0.017
1	WTM	WTM_C	0.025
9	WTM	WTM_C	0.029
11	WTM	WTM_C	0.03
13	WTM	WTM_C	0.029
15	WTM	WTM_C	0.039
17	WTM	WTM_C	0.05
19	WTM	WTM_C	0.054
21	WTM	WTM_C	0.064
23	WTM	WTM_C	0.078
25	WTM	WTM_C	0.088
27	WTM	WTM_C	0.108
29	WTM	WTM_C	0.13
31	WTM	WTM_C	0.161
33	WTM	WTM_C	0.186
35	WTM	WTM_C	0.224
37	WTM	WTM_C	0.27
39	WTM	WTM_C	0.311
41	WTM	WTM_C	0.367
43	WTM	WTM_C	0.429
45	WTM	WTM_C	0.498
47	WTM	WTM_C	0.574
53	WTM	WTM_C	0.744
60	WTM	WTM_C	1.13
63	WTM	WTM_C	1.3
66	WTM	WTM_C	1.39
69	WTM	WTM_C	1.5
72	WTM	WTM_C	1.6
88	WTM	WTM_C	1.91
116	WTM	WTM_C	1.62
0	WTM	WTM_D	0.018
1	WTM	WTM_D	0.022
9	WTM	WTM_D	0.025
11	WTM	WTM_D	0.026
13	WTM	WTM_D	0.033
15	WTM	WTM_D	0.034
17	WTM	WTM_D	0.04
19	WTM	WTM_D	0.045
21	WTM	WTM_D	0.053
23	WTM	WTM_D	0.061
25	WTM	WTM_D	0.07
27	WTM	WTM_D	0.091
29	WTM	WTM_D	0.109
31	WTM	WTM_D	0.138
33	WTM	WTM_D	0.167
35	WTM	WTM_D	0.201
37	WTM	WTM_D	0.239
39	WTM	WTM_D	0.277
41	WTM	WTM_D	0.328
43	WTM	WTM_D	0.391
45	WTM	WTM_D	0.451
47	WTM	WTM_D	0.527
53	WTM	WTM_D	0.711
60	WTM	WTM_D	1.16
63	WTM	WTM_D	1.29
66	WTM	WTM_D	1.52
69	WTM	WTM_D	1.64
72	WTM	WTM_D	1.56
88	WTM	WTM_D	2.33
116	WTM	WTM_D	2.17
0	KOCM	KOCM_C	0.016
1	KOCM	KOCM_C	0.021
9	KOCM	KOCM_C	0.024
11	KOCM	KOCM_C	0.024
13	KOCM	KOCM_C	0.029
15	KOCM	KOCM_C	0.032
17	KOCM	KOCM_C	0.039
19	KOCM	KOCM_C	0.049
21	KOCM	KOCM_C	0.055
23	KOCM	KOCM_C	0.073
25	KOCM	KOCM_C	0.086
27	KOCM	KOCM_C	0.112
29	KOCM	KOCM_C	0.141
31	KOCM	KOCM_C	0.175
33	KOCM	KOCM_C	0.199
35	KOCM	KOCM_C	0.238
37	KOCM	KOCM_C	0.287
39	KOCM	KOCM_C	0.334
41	KOCM	KOCM_C	0.403
43	KOCM	KOCM_C	0.484
45	KOCM	KOCM_C	0.572
47	KOCM	KOCM_C	0.656
53	KOCM	KOCM_C	0.92
60	KOCM	KOCM_C	1.7
63	KOCM	KOCM_C	2.04
66	KOCM	KOCM_C	1.84
69	KOCM	KOCM_C	1.94
72	KOCM	KOCM_C	1.89
88	KOCM	KOCM_C	2.59
116	KOCM	KOCM_C	2.9
0	KOCM	KOCM_D	0.023
1	KOCM	KOCM_D	0.028
9	KOCM	KOCM_D	0.044
11	KOCM	KOCM_D	0.05
13	KOCM	KOCM_D	0.065
15	KOCM	KOCM_D	0.082
17	KOCM	KOCM_D	0.106
19	KOCM	KOCM_D	0.139
21	KOCM	KOCM_D	0.178
23	KOCM	KOCM_D	0.229
25	KOCM	KOCM_D	0.278
27	KOCM	KOCM_D	0.352
29	KOCM	KOCM_D	0.437
31	KOCM	KOCM_D	0.55
33	KOCM	KOCM_D	0.642
35	KOCM	KOCM_D	0.85
37	KOCM	KOCM_D	0.87
39	KOCM	KOCM_D	1.08
41	KOCM	KOCM_D	1.21
43	KOCM	KOCM_D	1.37
45	KOCM	KOCM_D	1.54
47	KOCM	KOCM_D	1.66
53	KOCM	KOCM_D	1.93
60	KOCM	KOCM_D	2.24
63	KOCM	KOCM_D	2.44
66	KOCM	KOCM_D	2.53
69	KOCM	KOCM_D	2.41
72	KOCM	KOCM_D	2.62
88	KOCM	KOCM_D	2.42
116	KOCM	KOCM_D	2.13
0	KOM	KOM_C	0.017
1	KOM	KOM_C	0.024
9	KOM	KOM_C	0.024
11	KOM	KOM_C	0.029
13	KOM	KOM_C	0.03
15	KOM	KOM_C	0.033
17	KOM	KOM_C	0.041
19	KOM	KOM_C	0.045
21	KOM	KOM_C	0.051
23	KOM	KOM_C	0.06
25	KOM	KOM_C	0.066
27	KOM	KOM_C	0.082
29	KOM	KOM_C	0.098
31	KOM	KOM_C	0.115
33	KOM	KOM_C	0.135
35	KOM	KOM_C	0.16
37	KOM	KOM_C	0.193
39	KOM	KOM_C	0.216
41	KOM	KOM_C	0.25
43	KOM	KOM_C	0.29
45	KOM	KOM_C	0.331
47	KOM	KOM_C	0.371
53	KOM	KOM_C	0.469
60	KOM	KOM_C	0.78
63	KOM	KOM_C	0.89
66	KOM	KOM_C	1.05
69	KOM	KOM_C	1.12
72	KOM	KOM_C	1.25
88	KOM	KOM_C	2.01
116	KOM	KOM_C	1.94
0	KOM	KOM_D	0.017
1	KOM	KOM_D	0.021
9	KOM	KOM_D	0.036
11	KOM	KOM_D	0.042
13	KOM	KOM_D	0.055
15	KOM	KOM_D	0.067
17	KOM	KOM_D	0.078
19	KOM	KOM_D	0.094
21	KOM	KOM_D	0.115
23	KOM	KOM_D	0.138
25	KOM	KOM_D	0.164
27	KOM	KOM_D	0.197
29	KOM	KOM_D	0.229
31	KOM	KOM_D	0.269
33	KOM	KOM_D	0.306
35	KOM	KOM_D	0.358
37	KOM	KOM_D	0.404
39	KOM	KOM_D	0.456
41	KOM	KOM_D	0.523
43	KOM	KOM_D	0.586
45	KOM	KOM_D	0.656
47	KOM	KOM_D	0.74
53	KOM	KOM_D	0.87
60	KOM	KOM_D	1.11
63	KOM	KOM_D	1.31
66	KOM	KOM_D	1.43
69	KOM	KOM_D	1.53
72	KOM	KOM_D	1.56
88	KOM	KOM_D	1.85
116	KOM	KOM_D	1.55
0	WTCM	WTCM_E	0.012
11.5	WTCM	WTCM_E	0.043
14.5	WTCM	WTCM_E	0.06
17.5	WTCM	WTCM_E	0.087
21	WTCM	WTCM_E	0.144
24.5	WTCM	WTCM_E	0.23
27.25	WTCM	WTCM_E	0.318
33.5	WTCM	WTCM_E	0.623
36.5	WTCM	WTCM_E	0.85
40.5	WTCM	WTCM_E	1.08
44.25	WTCM	WTCM_E	1.29
48	WTCM	WTCM_E	1.64
60	WTCM	WTCM_E	1.95
64.25	WTCM	WTCM_E	1.92
68.25	WTCM	WTCM_E	1.81
74.5	WTCM	WTCM_E	1.96
88	WTCM	WTCM_E	2.11
116	WTCM	WTCM_E	2.16
0	WTM	WTM_E	0.02
11.5	WTM	WTM_E	0.045
14.5	WTM	WTM_E	0.061
17.5	WTM	WTM_E	0.086
21	WTM	WTM_E	0.143
24.5	WTM	WTM_E	0.216
27.25	WTM	WTM_E	0.277
33.5	WTM	WTM_E	0.438
36.5	WTM	WTM_E	0.55
40.5	WTM	WTM_E	0.73
44.25	WTM	WTM_E	0.94
48	WTM	WTM_E	1.16
60	WTM	WTM_E	1.74
64.25	WTM	WTM_E	1.97
68.25	WTM	WTM_E	2.19
74.5	WTM	WTM_E	2.29
88	WTM	WTM_E	2.08
116	WTM	WTM_E	1.7
0	KOCM	KOCM_E	0.009
11.5	KOCM	KOCM_E	0.036
14.5	KOCM	KOCM_E	0.055
17.5	KOCM	KOCM_E	0.081
21	KOCM	KOCM_E	0.132
24.5	KOCM	KOCM_E	0.213
27.25	KOCM	KOCM_E	0.29
33.5	KOCM	KOCM_E	0.267
36.5	KOCM	KOCM_E	0.8
40.5	KOCM	KOCM_E	1.09
44.25	KOCM	KOCM_E	1.34
48	KOCM	KOCM_E	1.65
60	KOCM	KOCM_E	1.92
64.25	KOCM	KOCM_E	1.97
68.25	KOCM	KOCM_E	2.25
74.5	KOCM	KOCM_E	2.46
88	KOCM	KOCM_E	2.68
116	KOCM	KOCM_E	2.25
0	KOM	KOM_E	0.014
11.5	KOM	KOM_E	0.045
14.5	KOM	KOM_E	0.058
17.5	KOM	KOM_E	0.08
21	KOM	KOM_E	0.119
24.5	KOM	KOM_E	0.173
27.25	KOM	KOM_E	0.222
33.5	KOM	KOM_E	0.363
36.5	KOM	KOM_E	0.444
40.5	KOM	KOM_E	0.561
44.25	KOM	KOM_E	0.74
48	KOM	KOM_E	0.98
60	KOM	KOM_E	1.47
64.25	KOM	KOM_E	1.82
68.25	KOM	KOM_E	2
74.5	KOM	KOM_E	2.24
88	KOM	KOM_E	2.24
116	KOM	KOM_E	1.79
0	WTCM	WTCM_F	0.018
9.5	WTCM	WTCM_F	0.032
12.75	WTCM	WTCM_F	0.041
15.25	WTCM	WTCM_F	0.06
18.5	WTCM	WTCM_F	0.093
21.5	WTCM	WTCM_F	0.15
25.5	WTCM	WTCM_F	0.223
29.5	WTCM	WTCM_F	0.339
33	WTCM	WTCM_F	0.472
35.25	WTCM	WTCM_F	0.576
38.5	WTCM	WTCM_F	0.85
42	WTCM	WTCM_F	0.98
45	WTCM	WTCM_F	1.23
47.5	WTCM	WTCM_F	1.11
54.5	WTCM	WTCM_F	1.63
57	WTCM	WTCM_F	1.78
60	WTCM	WTCM_F	2.04
66	WTCM	WTCM_F	1.97
69	WTCM	WTCM_F	2.1
72	WTCM	WTCM_F	2.2
79.5	WTCM	WTCM_F	2.15
83.75	WTCM	WTCM_F	1.86
88.5	WTCM	WTCM_F	2.08
116	WTCM	WTCM_F	2.08
0	WTM	WTM_F	0.017
9.5	WTM	WTM_F	0.035
12.75	WTM	WTM_F	0.046
15.25	WTM	WTM_F	0.059
18.5	WTM	WTM_F	0.086
21.5	WTM	WTM_F	0.13
25.5	WTM	WTM_F	0.183
29.5	WTM	WTM_F	0.249
33	WTM	WTM_F	0.316
35.25	WTM	WTM_F	0.359
38.5	WTM	WTM_F	0.49
42	WTM	WTM_F	0.53
45	WTM	WTM_F	0.61
47.5	WTM	WTM_F	0.64
54.5	WTM	WTM_F	0.93
57	WTM	WTM_F	1.13
60	WTM	WTM_F	1.2
66	WTM	WTM_F	1.51
69	WTM	WTM_F	1.52
72	WTM	WTM_F	1.66
79.5	WTM	WTM_F	1.74
83.75	WTM	WTM_F	1.75
88.5	WTM	WTM_F	2.05
116	WTM	WTM_F	2.05
0	KOCM	KOCM_F	0.015
9.5	KOCM	KOCM_F	0.036
12.75	KOCM	KOCM_F	0.045
15.25	KOCM	KOCM_F	0.062
18.5	KOCM	KOCM_F	0.088
21.5	KOCM	KOCM_F	0.141
25.5	KOCM	KOCM_F	0.214
29.5	KOCM	KOCM_F	0.329
33	KOCM	KOCM_F	0.467
35.25	KOCM	KOCM_F	0.569
38.5	KOCM	KOCM_F	0.84
42	KOCM	KOCM_F	0.93
45	KOCM	KOCM_F	1.17
47.5	KOCM	KOCM_F	1.3
54.5	KOCM	KOCM_F	1.62
57	KOCM	KOCM_F	1.83
60	KOCM	KOCM_F	2.01
66	KOCM	KOCM_F	2.22
69	KOCM	KOCM_F	2.5
72	KOCM	KOCM_F	2.42
79.5	KOCM	KOCM_F	2.49
83.75	KOCM	KOCM_F	2.65
88.5	KOCM	KOCM_F	2.52
116	KOCM	KOCM_F	2.52
0	KOM	KOM_F	0.021
9.5	KOM	KOM_F	0.039
12.75	KOM	KOM_F	0.047
15.25	KOM	KOM_F	0.065
18.5	KOM	KOM_F	0.087
21.5	KOM	KOM_F	0.126
25.5	KOM	KOM_F	0.17
29.5	KOM	KOM_F	0.234
33	KOM	KOM_F	0.3
35.25	KOM	KOM_F	0.348
38.5	KOM	KOM_F	0.415
42	KOM	KOM_F	0.485
45	KOM	KOM_F	0.555
47.5	KOM	KOM_F	0.64
54.5	KOM	KOM_F	0.78
57	KOM	KOM_F	1.02
60	KOM	KOM_F	1.17
66	KOM	KOM_F	1.34
69	KOM	KOM_F	1.51
72	KOM	KOM_F	1.67
79.5	KOM	KOM_F	1.79
83.75	KOM	KOM_F	1.92
88.5	KOM	KOM_F	2.22
116	KOM	KOM_F	2.22
0	WTCM	WTCM_G	0.021
12	WTCM	WTCM_G	0.043
15	WTCM	WTCM_G	0.056
18	WTCM	WTCM_G	0.09
21	WTCM	WTCM_G	0.11
24	WTCM	WTCM_G	0.168
27	WTCM	WTCM_G	0.233
30	WTCM	WTCM_G	0.313
36	WTCM	WTCM_G	0.53
39	WTCM	WTCM_G	0.664
42.5	WTCM	WTCM_G	0.88
45.5	WTCM	WTCM_G	1.03
49.25	WTCM	WTCM_G	1.17
51.25	WTCM	WTCM_G	1.36
62.5	WTCM	WTCM_G	1.77
70	WTCM	WTCM_G	2.08
73	WTCM	WTCM_G	2.28
116	WTCM	WTCM_G	2.28
0	WTCM	WTCM_H	0.02
12	WTCM	WTCM_H	0.035
15	WTCM	WTCM_H	0.047
18	WTCM	WTCM_H	0.077
21	WTCM	WTCM_H	0.108
24	WTCM	WTCM_H	0.165
27	WTCM	WTCM_H	0.236
30	WTCM	WTCM_H	0.322
36	WTCM	WTCM_H	0.573
39	WTCM	WTCM_H	0.716
42.5	WTCM	WTCM_H	0.92
45.5	WTCM	WTCM_H	1.09
49.25	WTCM	WTCM_H	1.27
51.25	WTCM	WTCM_H	1.35
62.5	WTCM	WTCM_H	1.65
70	WTCM	WTCM_H	2.09
73	WTCM	WTCM_H	1.99
116	WTCM	WTCM_H	1.99
0	WTCM	WTCM_I	0.02
12	WTCM	WTCM_I	0.056
15	WTCM	WTCM_I	0.076
18	WTCM	WTCM_I	0.12
21	WTCM	WTCM_I	0.178
24	WTCM	WTCM_I	0.256
27	WTCM	WTCM_I	0.349
30	WTCM	WTCM_I	0.471
36	WTCM	WTCM_I	0.88
39	WTCM	WTCM_I	0.88
42.5	WTCM	WTCM_I	1.18
45.5	WTCM	WTCM_I	1.34
49.25	WTCM	WTCM_I	1.42
51.25	WTCM	WTCM_I	1.61
62.5	WTCM	WTCM_I	1.78
70	WTCM	WTCM_I	2.07
73	WTCM	WTCM_I	2.14
116	WTCM	WTCM_I	2.14
0	WTM	WTM_G	0.029
12	WTM	WTM_G	0.054
15	WTM	WTM_G	0.071
18	WTM	WTM_G	0.108
21	WTM	WTM_G	0.138
24	WTM	WTM_G	0.195
27	WTM	WTM_G	0.252
30	WTM	WTM_G	0.313
36	WTM	WTM_G	0.441
39	WTM	WTM_G	0.518
42.5	WTM	WTM_G	0.65
45.5	WTM	WTM_G	0.77
49.25	WTM	WTM_G	0.94
51.25	WTM	WTM_G	1.08
62.5	WTM	WTM_G	1.46
70	WTM	WTM_G	1.87
73	WTM	WTM_G	1.91
116	WTM	WTM_G	1.91
0	WTM	WTM_H	0.026
12	WTM	WTM_H	0.048
15	WTM	WTM_H	0.061
18	WTM	WTM_H	0.096
21	WTM	WTM_H	0.129
24	WTM	WTM_H	0.184
27	WTM	WTM_H	0.246
30	WTM	WTM_H	0.31
36	WTM	WTM_H	0.464
39	WTM	WTM_H	0.567
42.5	WTM	WTM_H	0.76
45.5	WTM	WTM_H	0.89
49.25	WTM	WTM_H	1.11
51.25	WTM	WTM_H	1.17
62.5	WTM	WTM_H	1.64
70	WTM	WTM_H	2.13
73	WTM	WTM_H	2.17
116	WTM	WTM_H	2.17
0	WTM	WTM_I	0.024
12	WTM	WTM_I	0.073
15	WTM	WTM_I	0.1
18	WTM	WTM_I	0.158
21	WTM	WTM_I	0.209
24	WTM	WTM_I	0.283
27	WTM	WTM_I	0.351
30	WTM	WTM_I	0.426
36	WTM	WTM_I	0.69
39	WTM	WTM_I	0.76
42.5	WTM	WTM_I	1.02
45.5	WTM	WTM_I	1.14
49.25	WTM	WTM_I	1.4
51.25	WTM	WTM_I	1.36
62.5	WTM	WTM_I	1.92
70	WTM	WTM_I	2.31
73	WTM	WTM_I	2.28
116	WTM	WTM_I	2.28
0	KOCM	KOCM_G	0.019
12	KOCM	KOCM_G	0.041
15	KOCM	KOCM_G	0.049
18	KOCM	KOCM_G	0.08
21	KOCM	KOCM_G	0.1
24	KOCM	KOCM_G	0.152
27	KOCM	KOCM_G	0.221
30	KOCM	KOCM_G	0.302
36	KOCM	KOCM_G	0.541
39	KOCM	KOCM_G	0.692
42.5	KOCM	KOCM_G	0.93
45.5	KOCM	KOCM_G	1.07
49.25	KOCM	KOCM_G	1.21
51.25	KOCM	KOCM_G	1.36
62.5	KOCM	KOCM_G	1.86
70	KOCM	KOCM_G	2.38
73	KOCM	KOCM_G	2.49
116	KOCM	KOCM_G	2.49
0	KOCM	KOCM_H	0.021
12	KOCM	KOCM_H	0.043
15	KOCM	KOCM_H	0.053
18	KOCM	KOCM_H	0.086
21	KOCM	KOCM_H	0.104
24	KOCM	KOCM_H	0.155
27	KOCM	KOCM_H	0.224
30	KOCM	KOCM_H	0.307
36	KOCM	KOCM_H	0.544
39	KOCM	KOCM_H	0.678
42.5	KOCM	KOCM_H	0.89
45.5	KOCM	KOCM_H	1.07
49.25	KOCM	KOCM_H	1.31
51.25	KOCM	KOCM_H	1.34
62.5	KOCM	KOCM_H	1.91
70	KOCM	KOCM_H	2.37
73	KOCM	KOCM_H	2.5
116	KOCM	KOCM_H	2.5
0	KOCM	KOCM_I	0.026
12	KOCM	KOCM_I	0.044
15	KOCM	KOCM_I	0.049
18	KOCM	KOCM_I	0.076
21	KOCM	KOCM_I	0.095
24	KOCM	KOCM_I	0.145
27	KOCM	KOCM_I	0.209
30	KOCM	KOCM_I	0.296
36	KOCM	KOCM_I	0.526
39	KOCM	KOCM_I	0.67
42.5	KOCM	KOCM_I	0.85
45.5	KOCM	KOCM_I	1.09
49.25	KOCM	KOCM_I	1.25
51.25	KOCM	KOCM_I	1.35
62.5	KOCM	KOCM_I	1.89
70	KOCM	KOCM_I	2.35
73	KOCM	KOCM_I	2.45
116	KOCM	KOCM_I	2.45
0	KOM	KOM_G	0.027
12	KOM	KOM_G	0.049
15	KOM	KOM_G	0.058
18	KOM	KOM_G	0.082
21	KOM	KOM_G	0.103
24	KOM	KOM_G	0.14
27	KOM	KOM_G	0.187
30	KOM	KOM_G	0.236
36	KOM	KOM_G	0.336
39	KOM	KOM_G	0.392
42.5	KOM	KOM_G	0.473
45.5	KOM	KOM_G	0.57
49.25	KOM	KOM_G	0.69
51.25	KOM	KOM_G	0.77
62.5	KOM	KOM_G	1.22
70	KOM	KOM_G	1.62
73	KOM	KOM_G	1.58
116	KOM	KOM_G	1.58
0	KOM	KOM_H	0.026
12	KOM	KOM_H	0.051
15	KOM	KOM_H	0.063
18	KOM	KOM_H	0.091
21	KOM	KOM_H	0.115
24	KOM	KOM_H	0.159
27	KOM	KOM_H	0.205
30	KOM	KOM_H	0.261
36	KOM	KOM_H	0.375
39	KOM	KOM_H	0.44
42.5	KOM	KOM_H	0.536
45.5	KOM	KOM_H	0.65
49.25	KOM	KOM_H	0.79
51.25	KOM	KOM_H	0.83
62.5	KOM	KOM_H	1.34
70	KOM	KOM_H	1.68
73	KOM	KOM_H	1.72
116	KOM	KOM_H	1.72
0	KOM	KOM_I	0.023
12	KOM	KOM_I	0.042
15	KOM	KOM_I	0.053
18	KOM	KOM_I	0.072
21	KOM	KOM_I	0.091
24	KOM	KOM_I	0.126
27	KOM	KOM_I	0.167
30	KOM	KOM_I	0.215
36	KOM	KOM_I	0.324
39	KOM	KOM_I	0.377
42.5	KOM	KOM_I	0.457
45.5	KOM	KOM_I	0.55
49.25	KOM	KOM_I	0.68
51.25	KOM	KOM_I	0.72
62.5	KOM	KOM_I	1.19
70	KOM	KOM_I	1.58
73	KOM	KOM_I	1.74
116	KOM	KOM_I	1.74
