## Supplementary Table S3 for "An archaeal histone-like protein regulates gene expression in response to salt stress"

### Sheet: Basic_S3
Replicon	condition	pk.start	pk.end	feature.type	locus_tag	old_locus_tag	strand	annotation.NCBI
NC_001869.1	lowsalt.exponential	138565	139210	genic	VNG_RS12855	VNG5180G	-	arsenic-transporting ATPase
NC_002607.1	lowsalt.exponential	74884	75153	genic	VNG_RS00345	VNG0086Gm	-	molybdopterin biosynthesis protein
NC_002607.1	lowsalt.exponential	79463	79697	genic; promoter500	VNG_RS00360	VNG0091C	-	hypothetical protein
NC_002607.1	lowsalt (exponential and stationary)	90637	90942	genic	VNG_RS00425	VNG0108G	+	type I restriction endonuclease subunit R
NC_002607.1	lowsalt.exponential	103538	103794	genic; promoter500; promoter500	VNG_RS00495; VNG_RS00500; VNG_RS00490	VNG0121H, VNG0123G, VNGt02	+;+;-	DUF192 domain-containing protein; ABC transporter ATP-binding protein; tRNA-Val
NC_002607.1	lowsalt.exponential	130786	131104	promoter500; genic	VNG_RS00650; VNG_RS00655	VNG0158G; VNG0159G	-;-	sugar kinase; DNA mismatch repair protein MutL
NC_002607.1	lowsalt.stationary	135431	135703	genic	VNG_RS00665	VNG0161G	+	glutamate dehydrogenase
NC_002607.1	lowsalt.exponential	244382	244664	promoter500; genic	VNG_RS01235; VNG_RS01230	VNG0310C; VNG0311H	+;-	3-dehydroquinate synthase II; hypothetical protein
NC_002607.1	lowsalt.exponential	312786	313091	genic; promoter500	VNG_RS01575; VNG_RS01580	VNG0405C; VNG0406C	+;+	epimerase; glycerol-1-phosphate dehydrogenase
NC_002607.1	lowsalt.exponential	325616	325890	genic	VNG_RS01625	VNG0419C	+	NYN domain-containing protein
NC_002607.1	lowsalt.exponential	361622	361869	promoter500; genic	VNG_RS01820; VNG_RS01825	VNG0468C; VNG0469H	-;-	NAD(P)/FAD-dependent oxidoreductase; hypothetical protein
NC_002607.1	lowsalt.stationary	364972	365260	promoter500	VNG_RS01840	VNG0472H	-	DUF2178 domain-containing protein
NC_002607.1	lowsalt.exponential	404615	404862	promoter500; promoter500	VNG_RS02040; VNG_RS02045	VNG0523G; VNG0524G	-;+	NAD(P)-dependent oxidoreductase; ABC transporter ATP-binding protein
NC_002607.1	lowsalt.exponential	461589	461866	genic; genic	VNG_RS02395; VNG_RS02400	VNG0606G; VNG0608C	+;-	cysteine synthase; CoA-binding protein
NC_002607.1	lowsalt.stationary	486898	487167	genic	VNG_RS02525	VNG0637G	+	NADH-quinone oxidoreductase subunit NuoD
NC_002607.1	lowsalt (exponential and stationary); optimal salt (stationary)	509327	509666	genic; promoter500	VNG_RS02635; VNG_RS02640	VNG0668C; VNG0559H	+;+	ABC transporter ATP-binding protein; ABC transporter permease
NC_002607.1	lowsalt.exponential	580992	581229	genic	VNG_RS03030	VNG0771G	-	hypothetical protein
NC_002607.1	lowsalt (exponential and stationary)	786358	786645	genic; genic	VNG_RS04005; VNG_RS04010	VNG1026H; VNG1027G	+;-	hypothetical protein; triose-phosphate isomerase
NC_002607.1	lowsalt.exponential	813688	813905	genic	VNG_RS04155	VNG1066C	+	glycosyl transferase
NC_002607.1	lowsalt.stationary	874056	874380	promoter500; genic	VNG_RS04505; VNG_RS04510	VNG1154H; VNG1156G	-;-	DUF456 domain-containing protein; tRNA(Met) cytidine acetyltransferase
NC_002607.1	lowsalt.stationary	946979	947186	genic; promoter500	VNG_RS04920; VNG_RS04925	VNG1255C; VNG1256G	-;+	replication protein A; 2,5-diamino-6-(ribosylamino)-4(3H)-pyrimidinone 5'-phosphate reductase
NC_002607.1	lowsalt (exponential and stationary); optimal salt (stationary)	988982	989306	genic	VNG_RS05160	VNG1323C	+	PKD domain-containing protein
NC_002607.1	lowsalt.stationary	1099750	1100249	genic	VNG_RS05755	VNG1476C	+	RND transporter
NC_002607.1	lowsalt (exponential and stationary); optimal salt (stationary)	1108250	1108749	genic; genic	VNG_RS05815; VNG_RS05820	VNG1492C; VNG1493G	+;-	DUF420 domain-containing protein; amidophosphoribosyltransferase
NC_002607.1	lowsalt.exponential	1123470	1123674	genic	VNG_RS05875	VNG1510C	-	tRNA uridine(34) 5-carboxymethylaminomethyl modification radical SAM/GNAT enzyme Elp3
NC_002607.1	stationary (low and optimal salt)	1174978	1175328	genic	VNG_RS06120	VNG1573G	+	cobyrinate a,c-diamide synthase
NC_002607.1	lowsalt.exponential	1181592	1181905	genic	VNG_RS06155	VNG1582G	+	threonine-phosphate decarboxylase
NC_002607.1	lowsalt.exponential	1214688	1214972	promoter500; promoter500	VNG_RS06315; VNG_RS06320	VNG1628G; VNG1630H	-;-	aldo/keto reductase; hypothetical protein
NC_002607.1	lowsalt.exponential	1220879	1221084	promoter	VNG_RS06365	VNG1641H	*	TVP38/TMEM64 family protein
NC_002607.1	lowsalt.stationary	1291067	1291368	genic	VNG_RS06780	VNG1749G	+	redox-regulated ATPase YchF
NC_002607.1	lowsalt.stationary	1334594	1334903	promoter500; genic	VNG_RS06995; VNG_RS07000	VNG1801G; VNG1802H	-;-	Hsp20/alpha crystallin family protein; hypothetical protein
NC_002607.1	lowsalt.stationary	1348332	1348714	genic; promoter500	VNG_RS07070; VNG_RS07075	VNG1823C; VNG1826H	+;+	5-formyltetrahydrofolate cyclo-ligase; hypothetical protein
NC_002607.1	lowsalt.stationary	1360621	1360936	genic; promoter500	VNG_RS07145; VNG_RS07150	VNG1843C; VNG1844G	+;+	MarR family transcriptional regulator; Glu-tRNA(Gln) amidotransferase GatDE subunit D
NC_002607.1	lowsalt.exponential	1366402	1366639	genic	VNG_RS07175	VNG1849H	-	universal stress protein UspA
NC_002607.1	lowsalt.exponential	1371610	1371896	genic	VNG_RS07200	VNG1856G	-	type I deoxyribonuclease HsdR
NC_002607.1	lowsalt.exponential	1453261	1453473	genic	VNG_RS07635	VNG1969G	+	anaerobic glycerol-3-phosphate dehydrogenase subunit A
NC_002607.1	lowsalt.stationary	1457112	1457409	genic	VNG_RS07645	VNG1972G	+	anaerobic glycerol-3-phosphate dehydrogenase subunit C
NC_002607.1	lowsalt.stationary	1461424	1461674	genic; promoter500	VNG_RS07670; VNG_RS07665	VNG1980C; VNGt33	-;-	tRNA (pseudouridine(54)-N(1))-methyltransferase TrmY; tRNA-Pro
NC_002607.1	lowsalt.exponential	1496702	1496921	promoter500; genic	VNG_RS07835; VNG_RS07840	VNG2023G; VNG2025G	-;+	aldo/keto reductase; acyltransferase
NC_002607.1	lowsalt.exponential	1529228	1529474	genic; promoter500	VNG_RS08050; VNG_RS08055	VNG2081a; VNG2082G	+;+	DUF99 domain-containing protein; uracil-DNA glycosylase
NC_002607.1	lowsalt.exponential	1636677	1636896	genic	VNG_RS08605	VNG2207H	-	hypothetical protein
NC_002607.1	lowsalt.exponential	1686822	1687078	genic	VNG_RS08845	VNG2267G	-	Sec-independent protein translocase TatC
NC_002607.1	lowsalt (exponential and stationary)	1692219	1692577	genic; promoter500	VNG_RS08860; VNG_RS08865	VNG2271G; VNG2272G	+;+	ORC1-type DNA replication protein; ribose-5-phosphate isomerase
NC_002607.1	lowsalt.exponential	1717414	1717767	genic	VNG_RS09000	VNG2302G	+	S9 family peptidase
NC_002607.1	lowsalt.exponential	1718988	1719281	promoter500; genic; promoter500	VNG_RS09010; VNG_RS09015; VNG_RS09020	VNG2305C; VNG2306H; VNG2307C	-;+;+	uracil phosphoribosyltransferase; hypothetical protein; inorganic phosphate transporter
NC_002607.1	lowsalt.exponential	1723013	1723240	promoter500	VNG_RS09040	VNG2312C	+	threonylcarbamoyl-AMP synthase
NC_002607.1	lowsalt.exponential	1739347	1739640	genic	VNG_RS09140	VNG2333C	+	recombinase RecJ
NC_002607.1	lowsalt.exponential	1775537	1775778	genic	VNG_RS09270	VNG2368G	+	DEAD/DEAH box helicase
NC_002607.1	lowsalt (exponential and stationary); optimal salt (stationary)	1778209	1778575	genic; genic	VNG_RS09290; VNG_RS09295	VNG2372G; VNG2373G	+;-	metallophosphoesterase; L-cysteine desulfhydrase
NC_002607.1	lowsalt.exponential	1793787	1794091	promoter500; genic	VNG_RS09355; VNG_RS09360	VNG2390G; VNG2392H	-;-	excinuclease ABC subunit B; hypothetical protein
NC_002607.1	lowsalt.exponential	1820798	1821104	genic; genic	VNG_RS09485; VNG_RS09490	VNG2422G; VNG2423G	+;-	FAD-binding oxidoreductase; phosphoserine phosphatase SerB
NC_002607.1	lowsalt.stationary	1847225	1847511	genic; promoter500	VNG_RS09645; VNG_RS09650	VNG2468C; VNG2470C	+;+	hypothetical protein; DUF424 domain-containing protein
NC_002607.1	lowsalt.exponential	1899298	1899507	genic	VNG_RS09915	VNG2532H	+	hypothetical protein
NC_002607.1	lowsalt (exponential and stationary)	1904272	1904518	genic	VNG_RS09945	VNG2539H	+	hypothetical protein
NC_002607.1	lowsalt.exponential	1952519	1952796	promoter500; genic	VNG_RS10215; VNG_RS10220	VNG2611G; VNG2612G	-;-	GTPase HflX; ribosome biogenesis/translation initiation ATPase RLI
NC_002607.1	lowsalt.stationary	1962327	1962632	genic; promoter500	VNG_RS10250; VNG_RS10255	VNG2620G; VNG2622H	+;+	ATP-dependent helicase; hypothetical protein
NC_002608.1	lowsalt.exponential	168280	168655	genic	VNG_RS11270	VNG6206H	+	hypothetical protein
NC_002608.1	lowsalt.exponential	170916	171471	genic	VNG_RS11280	VNG6210G	+	aspartate aminotransferase family protein
NC_002608.1	lowsalt (exponential and stationary)	178787	179109	genic	VNG_RS11305	VNG6216G	+	IucA/IucC family siderophore biosynthesis protein

### Sheet: Legend_Basic
Legend (Table S3_simplified)
Replicon	Replicon (chromosome or plasmid) in which peak is found
condition	Condition(s) (optimal or reduced salt, exponential or stationary phase) in which peak is found
pk.start	Start location of the peak
pk.stop	End location of the peak
feature.type	Whether peak overlaps with gene body or with promoter (upto 500bp upstream from gene start); if more than 1 overlap is found all are noted together
locus_tag	VNG_RS identifier of the gene to which the feature (gene or promoter) is related; if more than 1 overlap is found all are noted in the same order as feature.type
old_locus_tag	Old VNG number identifying the gene; if more than 1 overlap is found all are noted in the same order as feature.type
Strand	Strand of the genome in which overlapping feature is located; if more than 1 overlap is found all are noted in the same order as feature.type
annotation.NCBI	Gene function as obtainedfrom RefSeq protein info file in NCBI
Note: this table is ordered by peaks; if a peak is found to be within the promoter/gene body of more than 1 gene, all are noted in the same row

### Sheet: Full_S3
Replicon	condition	pk.start	pk.end	pk.width	pk.center	feature.type	feature.start	feature.end	feature.width	strand	locus_tag	old_locus_tag	acc	annotation.NCBI	annotation.baliga	gene.start	gene.stop	genestart.to.peakcenter.distance	peakcenter.to.geneend.distance	in operon	location.of.gene.in.operon	total.genes.in.operion	relative.operon.location	last gene in operon	genes.downstream.of.peak.in.operon (OperonMapper)	genomic.context	context.type
NC_001869.1	lowsalt.exponential	138565	139210	646	138888	genic	137790	139724	1935	-	VNG_RS12855	VNG5180G	WP_010890458.1	arsenic-transporting ATPase		139724	137790	836.5	-1097.5	1	2	2	1	1	VNG5180G	<--*--<--	same direction
NC_002607.1	lowsalt.exponential	74884	75153	270	75018.5	genic	74752	76647	1896	-	VNG_RS00345	VNG0086Gm	WP_010902014.1	molybdopterin biosynthesis protein		76647	74752	1628.5	-266.5	1	NA			0	VNG0086Gm	--> <*--	convergent
NC_002607.1	lowsalt.exponential	79463	79697	135	79580	genic	78683	79597	915	-	VNG_RS00360	VNG0091C	WP_010902017.1	hypothetical protein		79597	78683	17	-897	1	1	4	0.25	0	VNG0091C VNG0089G VNG0090G VNG0086Gm	<--<-- * <--	same direction
NC_002607.1	lowsalt.exponential	79463	79697	100	79580	promoter500	79598	80097	500	-	VNG_RS00360	VNG0091C	WP_010902017.1	hypothetical protein		79597	78683	17	-897		1	4	0.25	0	VNG0091C VNG0089G VNG0090G VNG0086Gm	<--<-- * <--	same direction
NC_002607.1	lowsalt.exponential	90637	90942	304	90789.5	genic	90639	93641	3003	+	VNG_RS00425	VNG0108G	WP_010902030.1	type I restriction endonuclease subunit R		90639	93641	-150.5	2851.5	1	3	4	0.75	0	VNG0110C VNG0108G	-*-->-->	same direction
NC_002607.1	lowsalt.stationary	90637	90942	304	90789.5	genic	90639	93641	3003	+	VNG_RS00425	VNG0108G	WP_010902030.1	type I restriction endonuclease subunit R		90639	93641	-150.5	2851.5		3	4	0.75	0	VNG0110C VNG0108G	-*-->-->	same direction
NC_002607.1	lowsalt.exponential	103538	103794	257	103666	genic	103514	104005	492	+	VNG_RS00495	VNG0121H	WP_010902040.1	DUF192 domain-containing protein		103514	104005	-152	339		NA	NA		NA	FALSE	-*-->	same direction
NC_002607.1	lowsalt.exponential	103538	103794	222	103666	promoter500	103573	104072	500	+	VNG_RS00500	VNG0123G	WP_010902041.1	ABC transporter ATP-binding protein		104073	106001	407	2335		NA	NA		NA	FALSE	-*-->	same direction
NC_002607.1	lowsalt.exponential	103538	103794	257	103666	promoter500	103432	103931	500	-	VNG_RS00490	VNGt02	NA	tRNA-Val		103431	103358	-235	-308		NA	NA		NA	FALSE	-*-->	same direction
NC_002607.1	lowsalt.exponential	130786	131104	319	130945	promoter500	130694	131193	500	-	VNG_RS00650	VNG0158G	WP_010902071.1	sugar kinase		130693	129737	-252	-1208	1	2	2	1	1	VNG0158G	<--<--*-->-->	divergent
NC_002607.1	lowsalt.exponential	130786	131104	319	130945	genic	130717	132696	1980	-	VNG_RS00655	VNG0159G	WP_010902072.1	DNA mismatch repair protein MutL		132696	130717	1751	-228	1	1	2	0.5	0	VNG0158G	<--<--*-->-->	divergent
NC_002607.1	lowsalt.stationary	135431	135703	200	135567	genic	135504	136793	1290	+	VNG_RS00665	VNG0161G	WP_010902074.1	glutamate dehydrogenase		135504	136793	-63	1226	1	2	2	1	1	VNG0162G VNG0161G	--> -*->-->	same direction
NC_002607.1	lowsalt.exponential	244382	244664	257	244523	promoter500	244139	244638	500	+	VNG_RS01235	VNG0310C	WP_010902185.1	3-dehydroquinate synthase II		244639	245802	116	1279		NA	NA		NA	FALSE	<--*-->	divergent
NC_002607.1	lowsalt.exponential	244382	244664	251	244523	genic	244231	244632	402	-	VNG_RS01230	VNG0311H	WP_010902184.1	hypothetical protein		244632	244231	109	-292		NA	NA		NA	FALSE	<--*-->	divergent
NC_002607.1	lowsalt.exponential	312786	313091	161	312938	genic	311957	312946	990	+	VNG_RS01575	VNG0405C	WP_010902253.1	epimerase		311957	312946	-981.5	7.5	1	2	2	1	1	VNG0405C	-->*-->	same direction
NC_002607.1	lowsalt.exponential	312786	313091	145	312938	promoter	312947	313104	158	*	NA	VNG0406C	WP_010902254.1	glycerol-1-phosphate dehydrogenase		313105	314163	166.5	1224.5	1	NA	NA		NA	FALSE	-->*-->	same direction
NC_002607.1	lowsalt.exponential	312786	313091	306	312938	promoter500	312605	313104	500	+	VNG_RS01580	VNG0406C	WP_010902254.1	glycerol-1-phosphate dehydrogenase		313105	314163	166.5	1224.5		NA	NA		NA	FALSE	-->*-->	same direction
NC_002607.1	lowsalt.exponential	325616	325890	193	325753	genic	325698	326195	498	+	VNG_RS01625	VNG0419C	WP_010902263.1	NYN domain-containing protein		325698	326195	-55	442	1	2	2	1	1	VNG0419C	-*-><--	convergent
NC_002607.1	lowsalt.exponential	361622	361869	248	361746	promoter500	361512	362011	500	-	VNG_RS01820	VNG0468C	WP_010902302.1	NAD(P)/FAD-dependent oxidoreductase		361511	360279	-234.5	-1466.5		NA	NA		NA	FALSE	<--*<--	same direction
NC_002607.1	lowsalt.exponential	361622	361869	165	361746	genic	361705	363387	1683	-	VNG_RS01825	VNG0469H	WP_010902303.1	hypothetical protein		363387	361705	1641.5	-40.5	1	2	2	1	1	VNG0469H	<--*<--	same direction
NC_002607.1	lowsalt.stationary	364972	365260	289	365116	promoter500	364890	365389	500	-	VNG_RS01840	VNG0472H	WP_010902306.1	DUF2178 domain-containing protein		364889	364473	-227	-643	1	1	2	0.5	0	VNG0472H VNG0471C	<--<--*<--	same direction
NC_002607.1	lowsalt.stationary	364972	365260	289	365116	promoter	364890	365303	414	*	NA	VNG0472H	WP_010902306.1	DUF2178 domain-containing protein		364473	364889	-643	-227		1	2	0.5	0	VNG0472H VNG0471C	<--<--*<--	same direction
NC_002607.1	lowsalt.exponential	404615	404862	248	404738	promoter500	404587	405086	500	-	VNG_RS02040	VNG0523G	WP_010902346.1	NAD(P)-dependent oxidoreductase		404586	403843	-152.5	-895.5		NA	NA		NA	FALSE	<--*-->-->	divergent
NC_002607.1	lowsalt.exponential	404615	404862	248	404738	promoter	404587	404887	301	*	NA	VNG0523G	WP_010902346.1	NAD(P)-dependent oxidoreductase		403843	404586	-895.5	-152.5		NA	NA		NA	FALSE	<--*-->-->	divergent
NC_002607.1	lowsalt.exponential	404615	404862	248	404738	promoter500	404388	404887	500	+	VNG_RS02045	VNG0524G	WP_010902347.1	ABC transporter ATP-binding protein		404888	405814	149.5	1075.5	1	1	3	0.333333	0	VNG0527C VNG0525C VNG0524G	<--*-->-->	divergent
NC_002607.1	lowsalt.exponential	461589	461866	149	461728	genic	460756	461737	982	+	VNG_RS02395	VNG0606G	NA	cysteine synthase		460756	461737	-971.5	9.5	1	2	2	1	1	VNG0606G	--><--*<--	same direction
NC_002607.1	lowsalt.exponential	461589	461866	120	461728	genic	461747	462160	414	-	VNG_RS02400	VNG0608C	WP_010902412.1	CoA-binding protein		462160	461747	432.5	19.5	1	2	2	1	1	VNG0608C	--> <--*<--	same direction
NC_002607.1	lowsalt.stationary	486898	487167	270	487032	genic	486301	487989	1689	+	VNG_RS02525	VNG0637G	WP_010902435.1	NADH-quinone oxidoreductase subunit NuoD		486301	487989	-731.5	956.5	1	3	11	0.272727	0	VNG0648G VNG0647G VNG0646G VNG0643G VNG0642C VNG0641C VNG0640G VNG0639G	--> ---->* -->	same direction
NC_002607.1	lowsalt.exponential	509327	509666	230	509496	genic	508660	509556	897	+	VNG_RS02635	VNG0668C	WP_010902458.1	ABC transporter ATP-binding protein		508660	509556	-836.5	59.5	1	3	4	0.75	0	VNG0669H	--> ---->* -->	same direction
NC_002607.1	optimal.stationary	509327	509666	230	509496	genic	508660	509556	897	+	VNG_RS02635	VNG0668C	WP_010902458.1	ABC transporter ATP-binding protein		508660	509556	-836.5	59.5		3	4	0.75	0	VNG0669H	--> ---->* -->	same direction
NC_002607.1	lowsalt.stationary	509327	509666	230	509496	genic	508660	509556	897	+	VNG_RS02635	VNG0668C	WP_010902458.1	ABC transporter ATP-binding protein		508660	509556	-836.5	59.5		3	4	0.75	0	VNG0669H	--> ---->* -->	same direction
NC_002607.1	lowsalt.exponential	509327	509666	226	509496	promoter500	509053	509552	500	+	VNG_RS02640	VNG0669H	WP_010902459.1	ABC transporter permease		509553	510302	56.5	805.5	1	4	4	1	1	VNG0669H	--> ---->* -->	same direction
NC_002607.1	lowsalt.exponential	509327	509666	114	509496	genic	509553	510302	750	+	VNG_RS02640	VNG0669H	WP_010902459.1	ABC transporter permease		509553	510302	56.5	805.5		4	4	1	1	VNG0669H	--> ---->* -->	same direction
NC_002607.1	optimal.stationary	509327	509666	226	509496	promoter500	509053	509552	500	+	VNG_RS02640	VNG0669H	WP_010902459.1	ABC transporter permease		509553	510302	56.5	805.5		4	4	1	1	VNG0669H	--> ---->* -->	same direction
NC_002607.1	optimal.stationary	509327	509666	114	509496	genic	509553	510302	750	+	VNG_RS02640	VNG0669H	WP_010902459.1	ABC transporter permease		509553	510302	56.5	805.5		4	4	1	1	VNG0669H	--> ---->* -->	same direction
NC_002607.1	lowsalt.stationary	509327	509666	226	509496	promoter500	509053	509552	500	+	VNG_RS02640	VNG0669H	WP_010902459.1	ABC transporter permease		509553	510302	56.5	805.5		4	4	1	1	VNG0669H	--> ---->* -->	same direction
NC_002607.1	lowsalt.stationary	509327	509666	114	509496	genic	509553	510302	750	+	VNG_RS02640	VNG0669H	WP_010902459.1	ABC transporter permease		509553	510302	56.5	805.5		4	4	1	1	VNG0669H	--> ---->* -->	same direction
NC_002607.1	lowsalt.exponential	580992	581229	238	581110	genic	580451	581962	1512	-	VNG_RS03030	VNG0771G	WP_010902539.1	hypothetical protein		581962	580451	851.5	-659.5		NA	NA		NA	FALSE	--> <--*--	convergent
NC_002607.1	lowsalt.exponential	786358	786645	169	786502	genic	785972	786526	555	+	VNG_RS04005	VNG1026H	WP_010902733.1	hypothetical protein		785972	786526	-529.5	24.5	1	7	7	1	1	VNG1026H	-->-->* <---<--	convergent
NC_002607.1	lowsalt.stationary	786358	786645	169	786502	genic	785972	786526	555	+	VNG_RS04005	VNG1026H	WP_010902733.1	hypothetical protein		785972	786526	-529.5	24.5		7	7	1	1	VNG1026H	-->-->* <---<--	convergent
NC_002607.1	lowsalt.exponential	786358	786645	116	786502	genic	786530	787174	645	-	VNG_RS04010	VNG1027G	WP_010902734.1	triose-phosphate isomerase		787174	786530	672.5	28.5	1	5	5	1	1	VNG1027G	-->-->* <---<--	convergent
NC_002607.1	lowsalt.stationary	786358	786645	116	786502	genic	786530	787174	645	-	VNG_RS04010	VNG1027G	WP_010902734.1	triose-phosphate isomerase		787174	786530	672.5	28.5		5	5	1	1	VNG1027G	-->-->* <---<--	convergent
NC_002607.1	lowsalt.exponential	813688	813905	218	813796	genic	813372	814280	909	+	VNG_RS04155	VNG1066C	WP_010902764.1	glycosyl transferase		813372	814280	-424.5	483.5	1	2	2	1	1	VNG1066C	-->--*> <--	convergent
NC_002607.1	lowsalt.stationary	874056	874380	152	874218	genic	873734	874207	474	-	VNG_RS04505	VNG1154H	WP_010902830.1	DUF456 domain-containing protein		874207	873734	-11	-484	1	2	2	1	1	VNG1154H	--> <--<--*-	same direction
NC_002607.1	lowsalt.stationary	874056	874380	173	874218	promoter500	874208	874707	500	-	VNG_RS04505	VNG1154H	WP_010902830.1	DUF456 domain-containing protein		874207	873734	-11	-484		2	2	1	1	VNG1154H	--> <--<--*-	same direction
NC_002607.1	lowsalt.stationary	874056	874380	148	874218	genic	874233	876464	2232	-	VNG_RS04510	VNG1156G	WP_012289283.1	tRNA(Met) cytidine acetyltransferase		876464	874233	2246	15	1	2	2	1	1	VNG1154H	--> <--<*---	same direction
NC_002607.1	lowsalt.stationary	946979	947186	173	947082	genic	945880	947151	1272	-	VNG_RS04920	VNG1255C	WP_012289299.1	replication protein A		947151	945880	68.5	-1202.5	1	1	4	0.25	0	VNG1255C VNG1253C VNG1252G VNG1251G	<--<--*- --->	divergent
NC_002607.1	lowsalt.stationary	946979	947186	208	947082	promoter500	946757	947256	500	+	VNG_RS04925	VNG1256G	WP_010902910.1	2,5-diamino-6-(ribosylamino)-4(3H)-pyrimidinone 5'-phosphate reductase		947257	947919	174.5	836.5		NA	NA		NA	FALSE	<--<--*- --->	divergent
NC_002607.1	lowsalt.exponential	988982	989306	325	989144	genic	987502	989949	2448	+	VNG_RS05160	VNG1323C	WP_010902959.1	PKD domain-containing protein		987502	989949	-1642	805	1	2	2	1	1	VNG1323C	-->--*-> <--	convergent
NC_002607.1	optimal.stationary	988982	989306	325	989144	genic	987502	989949	2448	+	VNG_RS05160	VNG1323C	WP_010902959.1	PKD domain-containing protein		987502	989949	-1642	805		2	2	1	1	VNG1323C	-->--*-> <--	convergent
NC_002607.1	lowsalt.stationary	988982	989306	325	989144	genic	987502	989949	2448	+	VNG_RS05160	VNG1323C	WP_010902959.1	PKD domain-containing protein		987502	989949	-1642	805		2	2	1	1	VNG1323C	-->--*-> <--	convergent
NC_002607.1	lowsalt.stationary	1099750	1100249	453	1.1e+06	genic	1097962	1100202	2241	+	VNG_RS05755	VNG1476C	WP_010903077.1	RND transporter		1097962	1100202	-2037.5	202.5	1	2	2	1	1	VNG1476C	-->--*> <--	convergent
NC_002607.1	lowsalt.exponential	1108250	1108749	251	1.1085e+06	genic	1107931	1108500	570	+	VNG_RS05815	VNG1492C	WP_010903089.1	DUF420 domain-containing protein		1107931	1108500	-568.5	0.5		NA	NA		NA	FALSE	-->*<--	convergent
NC_002607.1	optimal.stationary	1108250	1108749	251	1.1085e+06	genic	1107931	1108500	570	+	VNG_RS05815	VNG1492C	WP_010903089.1	DUF420 domain-containing protein		1107931	1108500	-568.5	0.5		NA	NA		NA	FALSE	-->*<--	convergent
NC_002607.1	lowsalt.stationary	1108250	1108749	251	1.1085e+06	genic	1107931	1108500	570	+	VNG_RS05815	VNG1492C	WP_010903089.1	DUF420 domain-containing protein		1107931	1108500	-568.5	0.5		NA	NA		NA	FALSE	-->*<--	convergent
NC_002607.1	lowsalt.exponential	1108250	1108749	191	1.1085e+06	genic	1108559	1110031	1473	-	VNG_RS05820	VNG1493G	WP_010903090.1	amidophosphoribosyltransferase		1110031	1108559	1531.5	59.5		NA	NA		NA	FALSE	-->*<--	convergent
NC_002607.1	optimal.stationary	1108250	1108749	191	1.1085e+06	genic	1108559	1110031	1473	-	VNG_RS05820	VNG1493G	WP_010903090.1	amidophosphoribosyltransferase		1110031	1108559	1531.5	59.5		NA	NA		NA	FALSE	-->*<--	convergent
NC_002607.1	lowsalt.stationary	1108250	1108749	191	1.1085e+06	genic	1108559	1110031	1473	-	VNG_RS05820	VNG1493G	WP_010903090.1	amidophosphoribosyltransferase		1110031	1108559	1531.5	59.5		NA	NA		NA	FALSE	-->*<--	convergent
NC_002607.1	lowsalt.exponential	1123470	1123674	132	1123572	genic	1121952	1123601	1650	-	VNG_RS05875	VNG1510C	WP_010903101.1	tRNA uridine(34) 5-carboxymethylaminomethyl modification radical SAM/GNAT enzyme Elp3		1123601	1121952	29	-1620	1	5	5	1	1	VNG1510C	<--*-<--<--	same direction
NC_002607.1	optimal.stationary	1174978	1175328	349	1175153	genic	1174980	1176278	1299	+	VNG_RS06120	VNG1573G	WP_012289356.1	cobyrinate a,c-diamide synthase		1174980	1176278	-173	1125	1	2	10	0.2	0	VNG1583C VNG1582G VNG1581C VNG1580H VNG1578H VNG1577C VNG1576G VNG1574G VNG1573G	-*-->-->-->	same direction
NC_002607.1	lowsalt.stationary	1174978	1175328	349	1175153	genic	1174980	1176278	1299	+	VNG_RS06120	VNG1573G	WP_012289356.1	cobyrinate a,c-diamide synthase		1174980	1176278	-173	1125		2	10	0.2	0	VNG1583C VNG1582G VNG1581C VNG1580H VNG1578H VNG1577C VNG1576G VNG1574G VNG1573G	-*-->-->-->	same direction
NC_002607.1	lowsalt.exponential	1181592	1181905	314	1.18175e+06	genic	1181398	1182408	1011	+	VNG_RS06155	VNG1582G	WP_010903155.1	threonine-phosphate decarboxylase		1181398	1182408	-350.5	659.5		9	10	0.9	0	VNG1583C	--*>--> <--	convergent
NC_002607.1	lowsalt.exponential	1214688	1214972	214	1214830	promoter500	1214402	1214901	500	-	VNG_RS06315	VNG1628G	WP_010903186.1	aldo/keto reductase		1214401	1213427	-429	-1403	1	2	2	1	1	VNG1628G	<--<--*<--	same direction
NC_002607.1	lowsalt.exponential	1214688	1214972	199	1214830	promoter	1214691	1214889	199	*	VNG_RS06315	VNG1628G	WP_010903186.1	aldo/keto reductase		1213427	1214401	-1403	-429		2	2	1	1	VNG1628G	<--<--*<--	same direction
NC_002607.1	lowsalt.exponential	1214688	1214972	282	1214830	promoter500	1214691	1215190	500	-	VNG_RS06320	VNG1630H	WP_010903187.1	hypothetical protein		1214690	1214457	-140	-373	1	1	2	0.5	0	VNG1630H VNG1628G	<--<--*<--	same direction
NC_002607.1	lowsalt.exponential	1220879	1221084	109	1.22098e+06	promoter	1220976	1221157	182	*	VNG_RS06365	VNG1641H	WP_010903195.1	TVP38/TMEM64 family protein		1220349	1220975	-632.5	-6.5		NA	NA		NA	FALSE	-->*<--	convergent
NC_002607.1	lowsalt.stationary	1291067	1291368	302	1.29122e+06	genic	1290751	1291941	1191	+	VNG_RS06780	VNG1749G	WP_010903276.1	redox-regulated ATPase YchF		1290751	1291941	-466.5	723.5		NA	NA		NA	FALSE	--*-> <---	convergent
NC_002607.1	lowsalt.stationary	1334594	1334903	237	1.33475e+06	promoter500	1334331	1334830	500	-	VNG_RS06995	VNG1801G	WP_010903318.1	Hsp20/alpha crystallin family protein		1334330	1333815	-418.5	-933.5	1	2	2	1	1	VNG1801G	<--<--*- -->	divergent
NC_002607.1	lowsalt.stationary	1334594	1334903	310	1.33475e+06	genic	1334327	1335148	822	-	VNG_RS07000	VNG1802H	WP_010903319.1	hypothetical protein		1335148	1334327	399.5	-421.5	1	1	2	0.5	0	VNG1801G	<--<--*- -->	divergent
NC_002607.1	lowsalt.stationary	1348332	1348714	107	1348523	genic	1347731	1348438	708	+	VNG_RS07070	VNG1823C	WP_010903333.1	5-formyltetrahydrofolate cyclo-ligase		1347731	1348438	-792	-85	1	2	3	0.666667	0	VNG1826H	-->--*>-->	same direction
NC_002607.1	lowsalt.stationary	1348332	1348714	159	1348523	promoter500	1347991	1348490	500	+	VNG_RS07075	VNG1826H	WP_010903334.1	hypothetical protein		1348491	1348718	-32	195		3	3	1	1	VNG1826H	-->--*>-->	same direction
NC_002607.1	lowsalt.stationary	1348332	1348714	224	1348523	genic	1348491	1348718	228	+	VNG_RS07075	VNG1826H	WP_010903334.1	hypothetical protein		1348491	1348718	-32	195		3	3	1	1	VNG1826H	-->--*>-->	same direction
NC_002607.1	lowsalt.stationary	1360621	1360936	316	1.36078e+06	genic	1360326	1360982	657	+	VNG_RS07145	VNG1843C	WP_010903348.1	MarR family transcriptional regulator		1360326	1360982	-452.5	203.5	1	1	3	0.333333	0	VNG1845C VNG1844G	--*-> --> -->	same direction
NC_002607.1	lowsalt.stationary	1360621	1360936	316	1.36078e+06	promoter500	1360518	1361017	500	+	VNG_RS07150	VNG1844G	WP_010903349.1	Glu-tRNA(Gln) amidotransferase GatDE subunit D		1361018	1362301	239.5	1522.5	1	2	3	0.666667	0	VNG1845C VNG1844G	--*-> --> -->	same direction
NC_002607.1	lowsalt.exponential	1366402	1366639	238	1.36652e+06	genic	1365510	1366976	1467	-	VNG_RS07175	VNG1849H	WP_049892520.1	universal stress protein UspA		1366976	1365510	455.5	-1010.5	1	4	4	1	1	VNG1849H	--> <--*-- <-- <--	convergent
NC_002607.1	lowsalt.exponential	1371610	1371896	287	1371753	genic	1370637	1373054	2418	-	VNG_RS07200	VNG1856G	WP_012289396.1	type I deoxyribonuclease HsdR		1373054	1370637	1301	-1116	1	3	3	1	1	VNG1853G	<--*-- <-- <--	same direction
NC_002607.1	lowsalt.exponential	1453261	1453473	213	1453367	genic	1452915	1454627	1713	+	VNG_RS07635	VNG1969G	WP_010903447.1	anaerobic glycerol-3-phosphate dehydrogenase subunit A		1452915	1454627	-452	1260	1	1	3	0.333333	0	VNG1972G VNG1971G	<-- --*--> -->	divergent
NC_002607.1	lowsalt.stationary	1457112	1457409	179	1.45726e+06	genic	1455893	1457290	1398	+	VNG_RS07645	VNG1972G	WP_010903449.1	anaerobic glycerol-3-phosphate dehydrogenase subunit C		1455893	1457290	-1367.5	29.5	1	3	3	1	1	VNG1972G	-->-->*<--	convergent
NC_002607.1	lowsalt.stationary	1461424	1461674	251	1461549	genic	1461293	1461883	591	-	VNG_RS07670	VNG1980C	WP_010903455.1	tRNA (pseudouridine(54)-N(1))-methyltransferase TrmY		1461883	1461293	334	-256		NA	NA		NA	FALSE	--> <--*--	convergent
NC_002607.1	lowsalt.stationary	1461424	1461674	251	1461549	promoter500	1461209	1461708	500	-	VNG_RS07665	VNGt33	NA	tRNA-Pro		1461208	1461136	-341	-413		NA	NA		NA	FALSE	--> <--*--	convergent
NC_002607.1	lowsalt.exponential	1496702	1496921	220	1.49681e+06	promoter500	1496427	1496926	500	-	VNG_RS07835	VNG2023G	WP_010903488.1	aldo/keto reductase		1496426	1495368	-385.5	-1443.5		NA	NA		NA	FALSE	<--- --> -*-->	divergent
NC_002607.1	lowsalt.exponential	1496702	1496921	156	1.49681e+06	genic	1496766	1497680	915	+	VNG_RS07840	VNG2025G	WP_010903490.1	acyltransferase		1496766	1497680	-45.5	868.5	1	2	3	0.666667	0	VNG2025G VNG2027H	<--- --> -*-->	divergent
NC_002607.1	lowsalt.exponential	1529228	1529474	247	1529351	genic	1528958	1529506	549	+	VNG_RS08050	VNG2081a	WP_010903531.1	DUF99 domain-containing protein		1528958	1529506	-393	155	1	1	2	0.5	0	VNG2082G	--*-> -->	same direction
NC_002607.1	lowsalt.exponential	1529228	1529474	247	1529351	promoter500	1529034	1529533	500	+	VNG_RS08055	VNG2082G	WP_010903532.1	uracil-DNA glycosylase		1529534	1530145	183	794	1	2	2	1	1	VNG2082G	--*-> -->	same direction
NC_002607.1	lowsalt.exponential	1636677	1636896	220	1.63679e+06	genic	1636674	1637807	1134	-	VNG_RS08605	VNG2207H	WP_010903638.1	hypothetical protein		1637807	1636674	1020.5	-112.5	1	6	6	1	1	VNG2207H	--><*--<--<--	convergent
NC_002607.1	lowsalt.exponential	1686822	1687078	257	1686950	genic	1685806	1687980	2175	-	VNG_RS08845	VNG2267G	WP_010903685.1	Sec-independent protein translocase TatC		1687980	1685806	1030	-1144		NA	NA		NA	FALSE	<--*-- --->	divergent
NC_002607.1	lowsalt.exponential	1692219	1692577	171	1692398	genic	1691265	1692389	1125	+	VNG_RS08860	VNG2271G	WP_010903688.1	NA	Orc / cell division control protein 6	1691265	1692389	-1133	-9	1	1	2	0.5	0	VNG2271G VNG2272G	--->*--->	same direction
NC_002607.1	lowsalt.stationary	1692219	1692577	171	1692398	genic	1691265	1692389	1125	+	VNG_RS08860	VNG2271G	WP_010903688.1	NA	Orc / cell division control protein 6	1691265	1692389	-1133	-9		1	2	0.5	0	VNG2271G VNG2272G	--->*--->	same direction
NC_002607.1	lowsalt.exponential	1692219	1692577	215	1692398	promoter500	1691934	1692433	500	+	VNG_RS08865	VNG2272G	WP_010903689.1	ribose-5-phosphate isomerase		1692434	1693111	36	713	1	2	2	1	1	VNG2272G	--->*--->	same direction
NC_002607.1	lowsalt.exponential	1692219	1692577	144	1692398	genic	1692434	1693111	678	+	VNG_RS08865	VNG2272G	WP_010903689.1	ribose-5-phosphate isomerase		1692434	1693111	36	713		2	2	1	1	VNG2272G	--->*--->	same direction
NC_002607.1	lowsalt.stationary	1692219	1692577	215	1692398	promoter500	1691934	1692433	500	+	VNG_RS08865	VNG2272G	WP_010903689.1	ribose-5-phosphate isomerase		1692434	1693111	36	713		2	2	1	1	VNG2272G	--->*--->	same direction
NC_002607.1	lowsalt.stationary	1692219	1692577	144	1692398	genic	1692434	1693111	678	+	VNG_RS08865	VNG2272G	WP_010903689.1	ribose-5-phosphate isomerase		1692434	1693111	36	713		2	2	1	1	VNG2272G	--->*--->	same direction
NC_002607.1	lowsalt.exponential	1717414	1717767	354	1.71759e+06	genic	1715785	1717809	2025	+	VNG_RS09000	VNG2302G	WP_010903716.1	S9 family peptidase		1715785	1717809	-1805.5	218.5		NA	NA		NA	FALSE	--*--> <---	convergent
NC_002607.1	lowsalt.exponential	1718988	1719281	294	1.71913e+06	promoter500	1718791	1719290	500	-	VNG_RS09010	VNG2305C	WP_010903718.1	uracil phosphoribosyltransferase		1718790	1718107	-344.5	-1027.5	1	1	2	0.5	0	VNG2305C VNG2304H	<--<-- --*-->-->	divergent
NC_002607.1	lowsalt.exponential	1718988	1719281	294	1.71913e+06	genic	1718884	1719567	684	+	VNG_RS09015	VNG2306H	WP_010903719.1	hypothetical protein		1718884	1719567	-250.5	432.5		NA	NA		NA	FALSE	<--<-- --*-->-->	divergent
NC_002607.1	lowsalt.exponential	1718988	1719281	152	1.71913e+06	promoter500	1719130	1719629	500	+	VNG_RS09020	VNG2307C	WP_010903720.1	inorganic phosphate transporter		1719630	1720811	495.5	1676.5		NA	NA		NA	FALSE	<--<-- --*-->-->	divergent
NC_002607.1	lowsalt.exponential	1723013	1723240	185	1.72313e+06	promoter500	1722698	1723197	500	+	VNG_RS09040	VNG2312C	WP_010903724.1	threonylcarbamoyl-AMP synthase		1723198	1723794	71.5	667.5		NA	NA		NA	FALSE	-->*-->	same direction
NC_002607.1	lowsalt.exponential	1739347	1739640	211	1.73949e+06	genic	1739430	1740857	1428	+	VNG_RS09140	VNG2333C	WP_010903741.1	recombinase RecJ		1739430	1740857	-63.5	1363.5	1	8	8	1	1	VNG2333C	-*--> <---	convergent
NC_002607.1	lowsalt.exponential	1775537	1775778	242	1.77566e+06	genic	1773915	1776266	2352	+	VNG_RS09270	VNG2368G	WP_010903767.1	DEAD/DEAH box helicase		1773915	1776266	-1742.5	608.5	1	1	2	0.5	0	VNG2369C	<-- --*->-->	divergent
NC_002607.1	lowsalt.exponential	1778209	1778575	194	1778392	genic	1777719	1778402	684	+	VNG_RS09290	VNG2372G	WP_010903770.1	metallophosphoesterase		1777719	1778402	-673	10	1	2	2	1	1	VNG2372G	--->*<---	convergent
NC_002607.1	optimal.stationary	1778209	1778575	194	1778392	genic	1777719	1778402	684	+	VNG_RS09290	VNG2372G	WP_010903770.1	metallophosphoesterase		1777719	1778402	-673	10		2	2	1	1	VNG2372G	--->*<---	convergent
NC_002607.1	lowsalt.stationary	1778209	1778575	194	1778392	genic	1777719	1778402	684	+	VNG_RS09290	VNG2372G	WP_010903770.1	metallophosphoesterase		1777719	1778402	-673	10		2	2	1	1	VNG2372G	--->*<---	convergent
NC_002607.1	lowsalt.exponential	1778209	1778575	168	1778392	genic	1778408	1779754	1347	-	VNG_RS09295	VNG2373G	WP_012289493.1	L-cysteine desulfhydrase		1779754	1778408	1362	16	1	NA	NA		NA	FALSE	--->*<---	convergent
NC_002607.1	optimal.stationary	1778209	1778575	168	1778392	genic	1778408	1779754	1347	-	VNG_RS09295	VNG2373G	WP_012289493.1	L-cysteine desulfhydrase		1779754	1778408	1362	16		NA	NA		NA	FALSE	--->*<---	convergent
NC_002607.1	lowsalt.stationary	1778209	1778575	168	1778392	genic	1778408	1779754	1347	-	VNG_RS09295	VNG2373G	WP_012289493.1	L-cysteine desulfhydrase		1779754	1778408	1362	16		NA	NA		NA	FALSE	--->*<---	convergent
NC_002607.1	lowsalt.exponential	1793787	1794091	305	1793939	promoter500	1793754	1794253	500	-	VNG_RS09355	VNG2390G	WP_010903784.1	excinuclease ABC subunit B		1793753	1791684	-186	-2255	1	2	2	1	1	VNG2390G	<---*<---	same direction
NC_002607.1	lowsalt.exponential	1793787	1794091	291	1793939	genic	1793801	1794433	633	-	VNG_RS09360	VNG2392H	WP_010903785.1	hypothetical protein		1794433	1793801	494	-138	1	1	2	0.5	0	VNG2392H VNG2390G	<---*<---	same direction
NC_002607.1	lowsalt.exponential	1820798	1821104	148	1820951	genic	1817907	1820945	3039	+	VNG_RS09485	VNG2422G	WP_010903811.1	FAD-binding oxidoreductase		1817907	1820945	-3044	-6		NA	NA		NA	FALSE	-->*<--	convergent
NC_002607.1	lowsalt.exponential	1820798	1821104	150	1820951	genic	1820955	1821662	708	-	VNG_RS09490	VNG2423G	WP_010903812.1	phosphoserine phosphatase SerB		1821662	1820955	711	4		NA	NA		NA	FALSE	-->*<--	convergent
NC_002607.1	lowsalt.stationary	1847225	1847511	287	1847368	genic	1846853	1847644	792	+	VNG_RS09645	VNG2468C	WP_010903845.1	hypothetical protein		1846853	1847644	-515	276	1	1	2	0.5	0	VNG2468C VNG2470C	---*>--->	same direction
NC_002607.1	lowsalt.stationary	1847225	1847511	287	1847368	promoter500	1847141	1847640	500	+	VNG_RS09650	VNG2470C	WP_010903846.1	DUF424 domain-containing protein		1847641	1847949	273	581	1	2	2	1	1	VNG2470C	---*>--->	same direction
NC_002607.1	lowsalt.exponential	1899298	1899507	125	1.8994e+06	genic	1899063	1899422	360	+	VNG_RS09915	VNG2532H	WP_010903893.1	hypothetical protein		1899063	1899422	-339.5	19.5	1	5	5	1	1	VNG2532H	-->--*><--	convergent
NC_002607.1	lowsalt.exponential	1904272	1904518	247	1904395	genic	1903499	1905028	1530	+	VNG_RS09945	VNG2539H	WP_010903899.1	hypothetical protein		1903499	1905028	-896	633		NA	NA		NA	FALSE	--*-->-->	same direction
NC_002607.1	lowsalt.stationary	1904272	1904518	247	1904395	genic	1903499	1905028	1530	+	VNG_RS09945	VNG2539H	WP_010903899.1	hypothetical protein		1903499	1905028	-896	633		NA	NA		NA	FALSE	--*-->-->	same direction
NC_002607.1	lowsalt.exponential	1952519	1952796	278	1.95266e+06	promoter500	1952478	1952977	500	-	VNG_RS10215	VNG2611G	WP_010903952.1	GTPase HflX		1952477	1951188	-180.5	-1469.5		NA	NA		NA	FALSE	<---*<---	same direction
NC_002607.1	lowsalt.exponential	1952519	1952796	171	1.95266e+06	promoter	1952478	1952689	212	*	VNG_RS10215	VNG2611G	WP_010903952.1	GTPase HflX		1951188	1952477	-1469.5	-180.5		NA	NA		NA	FALSE	<---*<---	same direction
NC_002607.1	lowsalt.exponential	1952519	1952796	107	1.95266e+06	genic	1952690	1954522	1833	-	VNG_RS10220	VNG2612G	WP_010903953.1	ribosome biogenesis/translation initiation ATPase RLI		1954522	1952690	1864.5	32.5	1	2	2	1	1	VNG2612G	<---*<---	same direction
NC_002607.1	lowsalt.stationary	1962327	1962632	230	1.96248e+06	genic	1960727	1962556	1830	+	VNG_RS10250	VNG2620G	WP_010903960.1	ATP-dependent helicase		1960727	1962556	-1752.5	76.5	1	1	2	0.5	0	VNG2620G VNG2622H	---*>--->	same direction
NC_002607.1	lowsalt.stationary	1962327	1962632	235	1.96248e+06	promoter500	1962062	1962561	500	+	VNG_RS10255	VNG2622H	WP_010903961.1	hypothetical protein		1962562	1963569	82.5	1089.5	1	2	2	1	1	VNG2622H	---*>--->	same direction
NC_002608.1	lowsalt.exponential	168280	168655	307	168468	genic	168349	169218	870	+	VNG_RS11270	VNG6206H	WP_010904082.1	hypothetical protein		168349	169218	-118.5	750.5		NA	NA		NA	FALSE	--->-*---->	same direction
NC_002608.1	lowsalt.exponential	170916	171471	556	171194	genic	170753	172111	1359	+	VNG_RS11280	VNG6210G	WP_012289622.1	aspartate aminotransferase family protein		170753	172111	-440.5	917.5	1	1	6	0.166667	0	VNG6216G VNG6214G VNG6213G VNG6212G VNG6211G	-*--> ---> -->	same direction
NC_002608.1	lowsalt.exponential	178787	179109	323	178948	genic	177665	179491	1827	+	VNG_RS11305	VNG6216G	WP_010904090.1	IucA/IucC family siderophore biosynthesis protein		177665	179491	-1283	543	1	6	6	1	1	VNG6216G	-->-->---*><--	convergent
NC_002608.1	lowsalt.stationary	178787	179109	323	178948	genic	177665	179491	1827	+	VNG_RS11305	VNG6216G	WP_010904090.1	IucA/IucC family siderophore biosynthesis protein		177665	179491	-1283	543	1	6	6	1	1	VNG6216G	-->-->---*><--	convergent

### Sheet: Legend_full
Legend (Table S3)
Replicon	Replicon (chromosome or plasmid) in which peak is found
condition	Condition (optimal or reduced salt, exponential or stationary phase) in which peak is found
pk.start	Start location of the peak
pk.stop	End location of the peak
pk.width	Peak width
pk.center	center of the peak (avg of start and stop location)
feature.type	Whether overlap is with a gene body or with promoter (upto 500bp upstream from gene start)
feature.start	Start location of the feature (gene body or promoter) which is close to the peak
feature.end	End location of the feature (gene body or promoter) which is close to the peak
feature.width	Width (in bp) of the feature (gene body or operon) which is close to the peak
Strand	Strand on which the gene in question is found
locus_tag	VNG_RS identifier of the gene to which the feature (gene or promoter)) is related
old_locus_tag	Old VNG number identifying the gene
acc	Protein WP identiffier of the gene
annotation.NCBI	Gene function based on NCBI table
annotation.baliga	Gene function based on SBEAMS
gene.start	Start location of the gene (taking into account gene strandednesss)
gene.stop	End location of the gene (taking into account gene strandednesss)
genestart.to.peakcenter.distance	Distance (in bp) from start of gene to center of peak; negative distances mean peaks downstream of gene.start
peakcenter.to.geneend.distance	Distance (in bp) from center of peak to end of peak; negative distances are peaks upstream of gene.stop
in operon	Whether gene is in an operon (1=Yes)
location.of.gene.in.operon	If gene is in an operon, which position within the operon (taking into account operon strandedness) it occupies
total.genes.in.operon	If gene is in an operon, number of genes in that operon
relative.operon.location	location.of.gene.in.operon as a fraction of total.genes.in.operon; 1 indicates the last gene in the operon
last gene in operon	Whether the gene is at the 3'-end of the operon (taking into account operon strandedness; 1=Yes)
genes.downstream.of.peak.in.operon (OperonMapper)	Identities of genes found in the same operon downstream of the peak (OperonMapper used to call Hbt sal operons)
genomic.context	Arrangement of genes around the peaks
context.type	Description of genomic.context
Note: this table is organised by overlap, if a single peak overlaps with different features (gene body, promoter), each overlap has its own row
