## Supplementary Table S5 for "An archaeal histone-like protein regulates gene expression in response to salt stress"

### Sheet: Key
Clustering of RNA-Seq hits by expression patterns
Tab "reducedsaltonly_clustering" contains genes differentially expressed in reduced salt and not in optimal salt; tab "optimalreduced_clustering" contains genes differentially expressed in both optimal and reduced salt
Columns	Explanation
WTCM	Normalised and mean/variance standardised expression of that gene in the WT background in optimal salt
WTM	Normalised and mean/variance standardised expression of that gene in the WT background in reduced salt
KOCM	Normalised and mean/variance standardised expression of that gene in the KO background in optimal salt
KOM	Normalised and mean/variance standardised expression of that gene in the KO background in reduced salt
Subcluster	Cluster the gene expression pattern falls into; 1_2 refers to subcluster 2 of main cluster 1
Genename	Name of the gene using the "Name" identifier in the NCBI protein file
Oldgenename	Name of the gene using old VNG identifiers
Function	Function of the gene as identified by the NCBI protein file
COGclass	Functional cateogry of the gene in arCOG

### Sheet: Reducedsaltonly_clustering
WTCM	WTM	KOCM	KOM	Subcluster	Genename	Oldgenename	Function	arCOG class
-0.283011	-1.22253	0.37067	1.13487	1_1	VNG_RS04875	VNG1245C	shikimate kinase
-0.318037	-1.14492	0.222608	1.24035	1_1	VNG_RS05165	VNG1324C	GtrA family protein	Function unknown
-0.313158	-1.12433	0.168919	1.26857	1_1	VNG_RS05560	VNG1427H	hypothetical protein
0.668921	-1.48823	0.441782	0.377532	1_1	VNG_RS05665	VNG1456H	archease	Function unknown
0.327389	-1.45175	0.838894	0.285468	1_1	VNG_RS06005	VNG1544G	chloride channel protein	Inorganic ion transport and metabolism
0.178207	-1.44039	0.410912	0.851272	1_1	VNG_RS06765	VNG1744H	ZIP family metal transporter	Inorganic ion transport and metabolism
0.111273	-0.885359	-0.588701	1.36279	1_1	VNG_RS07405	VNG1907H	hypothetical protein
-0.278464	-1.10236	0.0764349	1.30439	1_1	VNG_RS07410		hypothetical protein	Function unknown
0.166791	-1.20252	-0.185608	1.22134	1_1	VNG_RS07435	VNG1916H	hypothetical protein
-0.986348	-0.599521	1.24582	0.340054	1_1	VNG_RS10015	VNG2560G	iron ABC transporter permease	Inorganic ion transport and metabolism
0.26595	-1.47803	0.677255	0.534821	1_1	VNG_RS10300	VNG2633H	hypothetical protein
-1.09844	0.0163047	-0.235996	1.31813	1_2	arcC	VNG6316G	carbamate kinase	Amino acid transport and metabolism
-1.15108	0.234974	-0.316599	1.23271	1_2	argF	VNG6315G	ornithine carbamoyltransferase	Amino acid transport and metabolism
-0.981453	-0.0040725	-0.387892	1.37342	1_2	ilvA	VNG2100G	threonine ammonia-lyase
-0.719406	0.0988356	-0.757454	1.37802	1_2	VNG_RS00600	VNG0146H	hypothetical protein
-0.784775	0.0110721	-0.634103	1.40781	1_2	VNG_RS02880	VNG0734G	transcription initiation factor IIB	Transcription
-0.746024	0.162999	-0.768422	1.35145	1_2	VNG_RS04690	VNG1200H	hypothetical protein
-0.890083	-0.247608	-0.296971	1.43466	1_2	VNG_RS04905	VNG1251G	DEAD/DEAH box helicase	General function prediction only
-0.761973	0.27068	-0.80921	1.3005	1_2	VNG_RS05080	VNG1301G	PLP-dependent cysteine synthase family protein	Amino acid transport and metabolism
-0.593405	-0.638624	-0.244533	1.47656	1_2	VNG_RS05130	NA	NA	Function unknown
-0.815212	-0.454145	-0.178816	1.44817	1_2	VNG_RS05410	VNG1387H	hypothetical protein
-0.629039	-0.520627	-0.339604	1.48927	1_2	VNG_RS05420	VNG1389C	diadenylate cyclase	Function unknown
-0.793945	-0.129695	-0.519575	1.44322	1_2	VNG_RS05625	VNG1447H	metal-dependent hydrolase
-0.492658	-0.187283	-0.776061	1.456	1_2	VNG_RS05660	VNG1455H	DoxX family protein	Function unknown
-0.661132	-0.471932	-0.354953	1.48802	1_2	VNG_RS05740	VNG1473H	hypothetical protein
-0.640694	-0.311287	-0.53383	1.48581	1_2	VNG_RS06400	NA	NA	Function unknown
-1.00932	-0.0983792	-0.270198	1.37789	1_2	VNG_RS08170	VNG2109H	hypothetical protein
-0.670346	-0.371223	-0.446271	1.48784	1_2	VNG_RS08465	NA	NA	Function unknown
-0.623169	-0.443025	-0.427893	1.49409	1_2	VNG_RS08570	VNG2199H	sulfite exporter TauE/SafE family protein	Function unknown
-0.477123	-0.612799	-0.404477	1.4944	1_2	VNG_RS08580		hypothetical protein	Function unknown
-0.821729	-0.745332	0.263242	1.30382	1_2	VNG_RS08675	VNG2226G	TCP-1/cpn60 chaperonin family protein	Posttranslational modification; protein turnover; chaperones
-0.852924	0.206544	-0.682035	1.32842	1_2	VNG_RS08950	VNG2292H	DUF2029 domain-containing protein
-0.838974	0.0107883	-0.574103	1.40229	1_2	VNG_RS09030	VNG2310H	glutaredoxin	Posttranslational modification; protein turnover; chaperones
-1.01171	-0.333549	-0.0203009	1.36556	1_2	VNG_RS09420	VNG2408C	DUF2073 domain-containing protein	Function unknown
-1.01818	-0.417264	0.1017	1.33374	1_2	VNG_RS09425	VNG2410G	GTP-binding protein	General function prediction only
-0.948043	-0.168599	-0.292956	1.4096	1_2	VNG_RS09435	VNG2412H	hypothetical protein
-0.882853	1.31939	-0.656731	0.220195	1_2	VNG_RS09525	VNG2433H	hypothetical protein
-0.834298	0.27687	-0.739109	1.29654	1_2	VNG_RS10415	VNG2656H	hypothetical protein
-0.437993	-0.345005	-0.699965	1.48296	1_2	VNG_RS14165	NA	hypothetical protein	Function unknown
-0.78179	1.38955	-0.673528	0.0657729	2_1	argH	VNG2436G	argininosuccinate lyase	Amino acid transport and metabolism
0.627282	0.867612	-0.140648	-1.35425	2_1	csg	VNG2679G	major cell surface glycoprotein
-0.654931	1.3542	-0.845982	0.146714	2_1	gvpF	VNG7022	gas vesicle protein GvpF	Function unknown
-0.442803	1.03289	0.588973	-1.17906	2_1	hsmR	VNG1886a	multidrug efflux SMR transporter protein HsmR	Inorganic ion transport and metabolism
0.403037	1.10163	-0.256369	-1.2483	2_1	sufD	VNG0527C	Fe-S cluster assembly protein SufD	Posttranslational modification; protein turnover; chaperones
0.734433	0.896306	-0.410653	-1.22009	2_1	VNG_RS00605	VNG0147C	CopG family ribbon-helix-helix protein	Transcription
0.265991	1.29673	-0.665857	-0.896866	2_1	VNG_RS00610	VNG0149G	cation-translocating P-type ATPase	Inorganic ion transport and metabolism
0.292522	0.935737	0.187281	-1.41554	2_1	VNG_RS00670	VNG0162G	AMP-binding protein
0.671406	0.804738	-0.100848	-1.3753	2_1	VNG_RS01575	VNG0405C	SDR family oxidoreductase
0.181018	1.10484	0.0352426	-1.3211	2_1	VNG_RS01875	VNG0481G	methylmalonyl-CoA mutase family protein	Lipid transport and metabolism
0.370498	1.18353	-0.420306	-1.13372	2_1	VNG_RS02045	VNG0524G	ABC transporter ATP-binding protein	Posttranslational modification; protein turnover; chaperones
0.370223	1.1715	-0.382238	-1.15949	2_1	VNG_RS02090		TMEM165/GDT1 family protein	Function unknown
0.250219	1.26375	-0.445329	-1.06864	2_1	VNG_RS02095	VNG0536G	metal-dependent transcriptional regulator	Transcription
-0.103957	1.43561	-0.52163	-0.810019	2_1	VNG_RS02695	VNG0681G	3-hydroxybutyryl-CoA dehydrogenase	Lipid transport and metabolism
0.205644	1.28415	-0.429536	-1.06026	2_1	VNG_RS03105	VNG0793G	methyl-accepting chemotaxis protein
0.219137	1.26222	-0.379024	-1.10233	2_1	VNG_RS03110	VNG0794G	BMP family protein	General function prediction only
0.240989	1.09344	-0.0130112	-1.32142	2_1	VNG_RS03505	VNG0897G	ABC transporter permease	General function prediction only
0.053139	1.20358	-0.0123628	-1.24436	2_1	VNG_RS03510	VNG0898G	ABC transporter permease	General function prediction only
0.12338	1.08802	0.124788	-1.33619	2_1	VNG_RS03515	VNG0901G	ABC transporter ATP-binding protein	General function prediction only
0.274689	0.885425	0.276574	-1.43669	2_1	VNG_RS03520	VNG0903C	BMP family protein	General function prediction only
-0.822004	1.04519	0.665251	-0.888439	2_1	VNG_RS03600	VNG0924G	iron ABC transporter substrate-binding protein	Inorganic ion transport and metabolism
0.203403	1.23456	-1.16655	-0.271409	2_1	VNG_RS03680	VNG0945H	hypothetical protein
0.308457	0.947765	0.152129	-1.40835	2_1	VNG_RS03785	VNG0971G	chemotaxis protein CheA
-0.504035	1.45266	-0.779096	-0.169527	2_1	VNG_RS05715	VNG1467G	bacteriorhodopsin	General function prediction only
0.198591	0.85813	0.384285	-1.44101	2_1	VNG_RS06440	VNG1660G	bacteriorhodopsin	General function prediction only
-0.268029	1.4359	-0.280286	-0.887582	2_1	VNG_RS06820	VNG1760G	methyl-accepting chemotaxis protein
-0.767242	1.41262	-0.644854	-0.00052613	2_1	VNG_RS09535	VNG2437G	argininosuccinate synthase	Amino acid transport and metabolism
-0.633816	1.44939	-0.1206	-0.694977	2_1	VNG_RS11280	VNG6210G	diaminobutyrate--2-oxoglutarate transaminase family protein	Amino acid transport and metabolism
-0.651146	1.319	0.219801	-0.887656	2_1	VNG_RS11285	VNG6211G	aspartate aminotransferase family protein	Amino acid transport and metabolism
-0.730216	1.30783	0.254131	-0.831741	2_1	VNG_RS11290	VNG6212G	IucA/IucC family siderophore biosynthesis protein	Secondary metabolites biosynthesis; transport and catabolism
-0.680775	1.33705	0.188347	-0.844618	2_1	VNG_RS11295	VNG6213G	acetyltransferase
-0.455283	1.40085	-0.0350152	-0.910553	2_1	VNG_RS11300	VNG6214G	lysine N(6)-hydroxylase/L-ornithine N(5)-oxygenase family protein	Secondary metabolites biosynthesis; transport and catabolism
-0.579237	1.42342	-0.0465707	-0.797614	2_1	VNG_RS11305	VNG6216G	IucA/IucC family siderophore biosynthesis protein	Secondary metabolites biosynthesis; transport and catabolism
0.578856	0.934925	-0.188967	-1.32481	2_1	VNG_RS11465	VNG6264G	metal ABC transporter ATP-binding protein	Inorganic ion transport and metabolism
-0.638005	1.46739	-0.633542	-0.195839	2_1	VNG_RS11615	VNG6312G	arginine--tRNA ligase	Translation; ribosomal structure and biogenesis
-0.0410068	1.42026	-0.81211	-0.567145	2_1	VNG_RS12875		ISH3-like element ISH27-3 family transposase	Function unknown
0.963192	0.746128	-1.01999	-0.689327	2_1	VNG_RS12885		hypothetical protein	Function unknown
0.701784	0.771548	-0.0936825	-1.37965	2_2	carA	VNG1815G	glutamine-hydrolyzing carbamoyl-phosphate synthase small subunit
1.07073	-0.261473	0.449109	-1.25836	2_2	carB	VNG1814G	carbamoyl-phosphate synthase large subunit
0.790287	-0.0684789	0.666289	-1.3881	2_2	folP	VNG0412G	dihydropteroate synthase	Coenzyme transport and metabolism
0.895965	-0.238303	0.652036	-1.3097	2_2	icd	VNG1873G	NADP-dependent isocitrate dehydrogenase	Energy production and conversion
0.54421	0.24595	0.684542	-1.4747	2_2	phoU	VNG0451G	phosphate signaling complex protein PhoU	Inorganic ion transport and metabolism
0.323936	0.502	0.659873	-1.48581	2_2	pstC	VNG0455G	phosphate ABC transporter permease subunit PstC	Inorganic ion transport and metabolism
0.795411	-0.334564	0.806206	-1.26705	2_2	purB	VNG0415G	adenylosuccinate lyase	Nucleotide transport and metabolism
0.688552	0.0451844	0.694892	-1.42863	2_2	purD	VNG1305G	phosphoribosylamine--glycine ligase	Nucleotide transport and metabolism
0.626653	-0.228528	0.913553	-1.31168	2_2	purE	VNG0633G	5-(carboxyamino)imidazole ribonucleotide mutase	Nucleotide transport and metabolism
0.625368	-0.301653	0.94844	-1.27216	2_2	purL	VNG0864G	phosphoribosylformylglycinamidine synthase subunit PurL	Nucleotide transport and metabolism
0.769447	-0.471424	0.885711	-1.18373	2_2	purQ	VNG1945G	phosphoribosylformylglycinamidine synthase I	Nucleotide transport and metabolism
0.939544	0.168879	0.304402	-1.41283	2_2	VNG_RS00545	VNG0133G	single-stranded DNA binding protein	Replication; recombination and repair
0.547927	0.592875	0.350892	-1.49169	2_2	VNG_RS00665	VNG0161G	Glu/Leu/Phe/Val dehydrogenase	Amino acid transport and metabolism
1.06508	-0.0696273	0.328504	-1.32395	2_2	VNG_RS01565	VNG0403G	proline--tRNA ligase
1.00008	0.320277	0.0559263	-1.37628	2_2	VNG_RS01600	VNG0410G	glycosyltransferase	Cell wall/membrane/envelope biogenesis
0.647703	-0.346816	0.948404	-1.24929	2_2	VNG_RS01610	VNG0414G	phosphoribosylglycinamide formyltransferase	Nucleotide transport and metabolism
0.716151	0.643588	0.0779158	-1.43765	2_2	VNG_RS01705	VNG0439C	geranylgeranyl reductase family protein	Energy production and conversion
0.505118	0.0946979	0.830579	-1.43039	2_2	VNG_RS01760	VNG0452G	phosphate ABC transporter ATP-binding protein	Inorganic ion transport and metabolism
0.424002	0.327275	0.726837	-1.47811	2_2	VNG_RS01775	VNG0457G	PstS family phosphate ABC transporter substrate-binding protein	Inorganic ion transport and metabolism
0.943908	0.165539	0.301488	-1.41094	2_2	VNG_RS01970	VNG0504G	redox-regulated ATPase YchF	Translation; ribosomal structure and biogenesis
1.10816	-0.26475	0.398731	-1.24214	2_2	VNG_RS02155	VNG0551G	50S ribosomal protein L44e
0.74193	0.558272	0.15383	-1.45403	2_2	VNG_RS02675	VNG0678G	thiolase domain-containing protein	Lipid transport and metabolism
0.305372	0.514616	0.663721	-1.48371	2_2	VNG_RS02955	VNG0752G	NAD-dependent epimerase/dehydratase family protein
0.911577	0.494027	-0.0182929	-1.38731	2_2	VNG_RS03155	VNG0806G	methyl-accepting chemotaxis protein
0.832959	-0.498466	0.833196	-1.16769	2_2	VNG_RS03425	VNG0876G	phosphoribosylformylglycinamidine cyclo-ligase	Nucleotide transport and metabolism
1.08251	0.532907	-0.461749	-1.15367	2_2	VNG_RS03435	VNG0879C	DUF555 domain-containing protein	Function unknown
0.97167	-0.211313	0.547759	-1.30812	2_2	VNG_RS03485	VNG0891G	NAD(P)/FAD-dependent oxidoreductase	Energy production and conversion
0.903951	0.582757	-0.135852	-1.35086	2_2	VNG_RS03735	VNG0960G	flagellin	Cell motility
0.964405	0.511941	-0.13899	-1.33736	2_2	VNG_RS03740	VNG0961G	flagellin	Cell motility
1.03356	0.410065	-0.121153	-1.32247	2_2	VNG_RS03745	VNG0962G	flagellin	Cell motility
0.823741	-0.364892	0.791123	-1.24997	2_2	VNG_RS05290	VNG1356G	class II fumarate hydratase	Energy production and conversion
0.467556	-1.01825	1.16779	-0.617103	2_2	VNG_RS06310	VNG1626C	EamA family transporter
0.660327	0.411147	0.418437	-1.48991	2_2	VNG_RS06435	VNG1659G	HAMP domain-containing protein
0.405031	-1.17461	1.1464	-0.376827	2_2	VNG_RS06855	VNG1769Cm	creatininase family protein	General function prediction only
0.937043	0.174239	0.30288	-1.41416	2_2	VNG_RS07040	VNG1816G	Lrp/AsnC family transcriptional regulator	Transcription
0.513512	0.0324496	0.864168	-1.41013	2_2	VNG_RS07045	VNG1818G	NUDIX domain-containing protein	Lipid transport and metabolism
0.624024	-0.276141	0.938225	-1.28611	2_2	VNG_RS07530	VNG1939G	phosphoribosylaminoimidazolesuccinocarboxamide synthase	Nucleotide transport and metabolism
0.742952	-0.355378	0.866077	-1.25365	2_2	VNG_RS08295	VNG2139G	ATP synthase subunit A
0.776131	0.221406	0.463275	-1.46081	2_2	VNG_RS09260	VNG2367G	malate dehydrogenase	Energy production and conversion
0.770535	-0.414499	0.863876	-1.21991	2_2	VNG_RS11265	VNG6205C	universal stress protein	Signal transduction mechanisms
0.882509	0.66485	-0.234238	-1.31312	2_2	VNG_RS11275	VNG6208C	prohibitin family protein	Posttranslational modification; protein turnover; chaperones
0.685006	0.761584	-0.0508211	-1.39577	2_2	VNG_RS11315	VNG6220G	amino acid permease
0.272851	0.63942	0.5687	-1.48097	2_2	VNG_RS11570	VNG6299G	hydrogenase expression protein
0.974686	-0.637235	0.722055	-1.05951	2_2	VNG_RS11600	VNG6308G	dicarboxylate/amino acid:cation symporter	Energy production and conversion
1.2371	-0.424219	0.2861	-1.09898	2_2	VNG_RS13325	NA	NAD-binding protein	Function unknown
0.500962	0.547788	0.450055	-1.4988	2_2	VNG_RS13915	NA	rubrerythrin-like domain-containing protein	Function unknown

### Sheet: Optimalreduced_clustering
WTCM	WTM	KOCM	KOM	Subcluster	Genename	Oldgenename	Function	COGclass
1.35608	0.13926	-0.638923	-0.856413	OL1_1	VNG_RS02405	VNG0609C	hypothetical protein
0.805841	0.923478	-0.82904	-0.900279	OL1_1	VNG_RS07805	VNG2014H	hypothetical protein
0.743684	0.976925	-0.781869	-0.93874	OL1_1	VNG_RS11805	VNG6362G	type B DNA-directed DNA polymerase	Replication; recombination and repair
1.08161	0.619319	-0.850462	-0.850462	OL1_1	VNG_RS12890		hypothetical protein	Function unknown
0.454566	1.19546	-0.863421	-0.786605	OL1_2	radA	VNG2473G	DNA repair and recombination protein RadA	Replication; recombination and repair
0.0704554	1.38777	-0.674781	-0.783448	OL1_2	VNG_RS03460	VNG0884G	DNA topoisomerase IV subunit A	Replication; recombination and repair
0.120695	1.36603	-0.659052	-0.827673	OL1_2	VNG_RS03465	VNG0885G	DNA topoisomerase VI subunit B
0.0530679	1.39127	-0.818308	-0.626032	OL1_2	VNG_RS06370	VNG1644G	adenosylcobalamin-dependent ribonucleoside-diphosphate reductase
0.480083	1.17675	-0.906616	-0.750218	OL1_2	VNG_RS11800	VNG6361G	IS200/IS605 family transposase	Replication; recombination and repair
0.427984	1.21093	-0.75832	-0.88059	OL1_2	VNG_RS13935	NA	hypothetical protein	Function unknown
-0.766602	-0.617547	-0.0403949	1.42454	OL2_1	VNG_RS04910	VNG1252G	metallophosphoesterase	General function prediction only
-0.887994	-0.512741	0.00483409	1.3959	OL2_1	VNG_RS04915	VNG1253C	hypothetical protein
-0.915449	-0.73265	1.18947	0.458632	OL2_1	VNG_RS08400	VNG2160C	replication protein A
-0.794085	-0.929088	0.96542	0.757752	OL2_1	VNG_RS08405	VNG2162C	RPA family protein	Function unknown
-0.998781	-0.567823	0.30744	1.25916	OL2_1	VNG_RS09415	VNG2406C	Zn-ribbon domain-containing protein
-0.681195	-0.404361	-0.40148	1.48704	OL2_2	VNG_RS04920	VNG1255C	Single-stranded DNA binding protein	Replication; recombination and repair
-0.727163	-0.414153	-0.3372	1.47852	OL2_2	VNG_RS05735	VNG1472G	CDC48 family AAA ATPase	Posttranslational modification; protein turnover; chaperones
-0.885964	0.378892	-0.732098	1.23917	OL2_2	VNG_RS09235	VNG2359G	ABC transporter permease
-0.871903	0.402309	-0.757088	1.22668	OL2_2	VNG_RS09240	VNG2361G	ABC transporter permease
-0.886636	0.36859	-0.726835	1.24488	OL2_2	VNG_RS09245	VNG2363Gm	ABC transporter ATP-binding protein
-0.874591	0.113455	-0.602426	1.36356	OL2_2	VNG_RS09440	VNG2413H	DoxX family protein	Function unknown
