## Supplementary Table S6 for "An archaeal histone-like protein regulates gene expression in response to salt stress"

### Sheet: ChIPSeq_Enrichedcategories
COG_Category	probability	Number of genes expected	Number of genes present
Amino acid transport and metabolism	0.0953946	2.44798	4
Energy production and conversion	0.0148721	2.64124	6
Replication; recombination and repair	0.0612238	2.83451	5

### Sheet: ChIPSeq_Genesenriched
GeneName	Genbank_ID	Member_class	COG_ID	old_functional_class	functional_class	funclass_name	arCOG_ID	arcog_name
VNG6210G	16120149	3	COG0160	E	E	Amino acid transport and metabolism	arCOG00915	4-aminobutyrate aminotransferase or related aminotransferase
VNG2302G	15791110	3	COG1506	E	E	Amino acid transport and metabolism	arCOG01646	Dipeptidyl aminopeptidase/acylaminoacyl-peptidase
VNG1582G	15790553	3	COG0079	E	E	Amino acid transport and metabolism	arCOG04273	Histidinol-phosphate/aromatic aminotransferase or cobyric acid decarboxylase
VNG0310C	15789587	3	COG1465	E	E	Amino acid transport and metabolism	arCOG04353	3-dehydroquinate synthase
VNG1972G	15790844	3	COG0247	C	C	Energy production and conversion	arCOG00333	Fe-S oxidoreductase
VNG0468C	15789703	3	COG0644	C	C	Energy production and conversion	arCOG00570	Dehydrogenase (flavoprotein)
VNG1969G	15790842	3	COG0578	C	C	Energy production and conversion	arCOG00753	Glycerol-3-phosphate dehydrogenase
VNG0406C	15789655	3	COG0371	C	C	Energy production and conversion	arCOG00982	Glycerol dehydrogenase or related enzyme
VNG0771G	15789939	3	COG1012	C	C	Energy production and conversion	arCOG01252	Lactaldehyde dehydrogenase, Succinate semialdehyde dehydrogenase or other NAD-dependent aldehyde dehydrogenase
VNG0639G	15789836	3	COG1005	C	C	Energy production and conversion	arCOG01546	NADH dehydrogenase subunit H
VNG2333C	15791135	1	COG0608	L	L	Replication; recombination and repair	arCOG00427	Single-stranded DNA-specific exonuclease RecJ
VNG2620G	15791353	1	COG0210	L	L	Replication; recombination and repair	arCOG00797	Superfamily I DNA and RNA helicase
VNG2082G	15790926	1	COG1573	L	L	Replication; recombination and repair	arCOG00905	Uracil-DNA glycosylase
VNG1255C	15790309	1	COG1599	L	L	Replication; recombination and repair	arCOG01510	Single-stranded DNA-binding replication protein A (RPA), large (70 kD) subunit or related ssDNA-binding protein
VNG2390G	15791178	1	COG0556	L	L	Replication; recombination and repair	arCOG04748	Excinuclease ABC (subunit B, helicase)

### Sheet: RNASeq_Enrichedcategories
COG_Category	COG designation	probability	Number of genes expected	Number of genes present	Condition
Amino acid transport and metabolism	E	0.0442565	4.72714	8	low salt
Cell motility	N	0.000738051	0.456127	3	low salt
Inorganic ion transport and metabolism	P	0.000572058	4.06368	11	low salt
Nucleotide transport and metabolism	F	0.000157547	2.07331	8	low salt
Secondary metabolites biosynthesis; transport and catabolism	Q	0.0034647	0.663458	3	low salt
Replication; recombination and repair*	L	0.000789965	1.1729	5	low and optimal salt
NA's		0.0222957	9.64976	14	low and optimal salt
*Note: DNA topoisomerase VI subunit A is annotated in arCOGs. Subunit B is not, but is differentially expressed in ∆hpyA under low and optimal salt conditions (see Table S5)

### Sheet: RNASeq_Enrichedgenes
GeneName	Genbank_ID	Member_class	COG_ID	old_functional_class	functional_class	funclass_name	arCOG_ID	arcog_name	condition.differentially.expressed
VNG6211G	16120150	3	COG0076	E	E	Amino acid transport and metabolism	arCOG00027	L-tyrosine decarboxylase, PLP-dependent protein	low
VNG2437G	15791215	3	COG0137	E	E	Amino acid transport and metabolism	arCOG00112	Argininosuccinate synthase	low
VNG6316G	16120224	3	COG0549	E	E	Amino acid transport and metabolism	arCOG00863	Carbamate kinase	low
VNG6315G	16120223	3	COG0078	E	E	Amino acid transport and metabolism	arCOG00912	Ornithine carbamoyltransferase	low
VNG6210G	16120149	3	COG0160	E	E	Amino acid transport and metabolism	arCOG00915	4-aminobutyrate aminotransferase or related aminotransferase	low
VNG0161G	15789475	3	COG0334	E	E	Amino acid transport and metabolism	arCOG01352	Glutamate dehydrogenase/leucine dehydrogenase	low
VNG1301G	15790343	3	COG0031	E	E	Amino acid transport and metabolism	arCOG01430	Cysteine synthase	low
VNG2358G	15791153	3	COG0747	E	E	Amino acid transport and metabolism	arCOG01534	ABC-type transport system, periplasmic component	low
VNG2436G	15791214	3	COG0165	E	E	Amino acid transport and metabolism	arCOG01748	Argininosuccinate lyase	low
VNG0962G	15790081	2	COG1681	N	N	Cell motility	arCOG01829	Archaeal flagellins	low
VNG0961G	15790080	2	COG1681	N	N	Cell motility	arCOG01829	Archaeal flagellins	low
VNG0960G	15790079	2	COG1681	N	N	Cell motility	arCOG01829	Archaeal flagellins	low
VNG0923G	15790050	3	COG1178	P	P	Inorganic ion transport and metabolism	arCOG00163	ABC-type Fe3+ transport system, permease component	low
VNG0455G	15789693	3	COG0573	P	P	Inorganic ion transport and metabolism	arCOG00167	ABC-type phosphate transport system, permease component	low
VNG6264G	16120186	3	COG1121	P	P	Inorganic ion transport and metabolism	arCOG00201	ABC-type Mn/Zn transport system, ATPase component	low
VNG0457G	15789694	3	COG0226	P	P	Inorganic ion transport and metabolism	arCOG00213	ABC-type phosphate transport system, periplasmic component	low
VNG0924G	15790051	3	COG1840	P	P	Inorganic ion transport and metabolism	arCOG00227	ABC-type Fe3+ transport system, periplasmic component	low
VNG0452G	15789691	3	COG1117	P	P	Inorganic ion transport and metabolism	arCOG00231	ABC-type phosphate transport system, ATPase component	low
VNG0451G	15789690	3	COG0704	P	P	Inorganic ion transport and metabolism	arCOG00232	Phosphate uptake regulator	low
VNG1744H	15790671	3	COG0428	P	P	Inorganic ion transport and metabolism	arCOG00576	Predicted divalent heavy-metal cations transporter	low
VNG2551G	15791300	3	COG0609	P	P	Inorganic ion transport and metabolism	arCOG01007	ABC-type Fe3+-siderophore transport system, permease component	low
VNG2560G	15791307	3	COG0609	P	P	Inorganic ion transport and metabolism	arCOG01007	ABC-type Fe3+-siderophore transport system, permease component	low
VNG0149G	15789464	3	COG2217	P	P	Inorganic ion transport and metabolism	arCOG01576	Cation transport ATPase	low
VNG1544G	15790525	3	COG0038	P	P	Inorganic ion transport and metabolism	arCOG02569	Chloride channel protein EriC	low
VNG1886a	16554504	3	COG2076	P	P	Inorganic ion transport and metabolism	arCOG04559	Membrane transporter of cations and cationic drugs	low
VNG2562H	15791308	3	COG0614	P	P	Inorganic ion transport and metabolism	arCOG06180	ABC-type Fe3+-hydroxamate transport system, periplasmic component	low
VNG1945G	15790824	3	COG0047	F	F	Nucleotide transport and metabolism	arCOG00102	Phosphoribosylformylglycinamidine (FGAM) synthase, glutamine amidotransferase domain	low
VNG0876G	15790015	3	COG0150	F	F	Nucleotide transport and metabolism	arCOG00639	Phosphoribosylaminoimidazole (AIR) synthetase	low
VNG0864G	15790005	3	COG0046	F	F	Nucleotide transport and metabolism	arCOG00641	Phosphoribosylformylglycinamidine (FGAM) synthase, synthetase domain	low
VNG0415G	15789662	3	COG0015	F	F	Nucleotide transport and metabolism	arCOG01747	Adenylosuccinate lyase	low
VNG0633G	15789832	3	COG0041	F	F	Nucleotide transport and metabolism	arCOG02464	Phosphoribosylcarboxyaminoimidazole (NCAIR) mutase	low
VNG0414G	15789661	3	COG0138	F	F	Nucleotide transport and metabolism	arCOG02824	AICAR transformylase/IMP cyclohydrolase PurH	low
VNG1305G	15790346	3	COG0151	F	F	Nucleotide transport and metabolism	arCOG04415	Phosphoribosylamine-glycine ligase	low
VNG1939G	15790819	3	COG0152	F	F	Nucleotide transport and metabolism	arCOG04421	Phosphoribosylaminoimidazolesuccinocarboxamide (SAICAR) synthase	low
VNG1219G	15790282	3	COG0572	F	F	Nucleotide transport and metabolism	arCOG05133	Uridine kinase	low
VNG6214G	16120153	3	COG3486	Q	Q	Secondary metabolites biosynthesis; transport and catabolism	arCOG07945	Lysine/ornithine N-monooxygenase	low
VNG6216G	16120154	3	COG4264	Q	Q	Secondary metabolites biosynthesis; transport and catabolism	arCOG08178	Siderophore synthetase component	low
VNG6212G	16120151	3	COG4264	Q	Q	Secondary metabolites biosynthesis; transport and catabolism	arCOG08179	Siderophore synthetase component	low
VNG6362G	16120259	1	COG0417	L	L	Replication; recombination and repair	arCOG00329	DNA polymerase elongation subunit (family B) , inactivated	low and optimal
VNG2473G	15791243	1	COG0468	L	L	Replication; recombination and repair	arCOG00415	RecA/RadA recombinase	low and optimal
VNG6361G	16120258	1	COG0675	L	L	Replication; recombination and repair	arCOG00679	Transposase	low and optimal
VNG0133G	15789450	1	COG1599	L	L	Replication; recombination and repair	arCOG01510	Single-stranded DNA-binding replication protein A (RPA), large (70 kD) subunit or related ssDNA-binding protein	low and optimal
VNG1255C	15790309	1	COG1599	L	L	Replication; recombination and repair	arCOG01510	Single-stranded DNA-binding replication protein A (RPA), large (70 kD) subunit or related ssDNA-binding protein	low and optimal
VNG0884G	15790022	1	COG1697	L	L	Replication; recombination and repair	arCOG04143	DNA topoisomerase VI, subunit A	low and optimal
