## Supplementary Table S7 for "An archaeal histone-like protein regulates gene expression in response to salt stress"

### Sheet: Sheet2
Columns	Explanation
Replicon
Gene	Gene name as per the old VNG numbers
Genestart	Start of that gene as noted in the NCBI protein file, and corrected for strandedness
Genestop	Stop of that gene as noted in the NCBI protein file, and corrected for strandedness
Peakstart	Start of the ChIP-Seq peak (assuming +ve strandedness)
Peakstop	End of the ChIP-Seq peak (assuming +ve strandedness)
Peakcentre	Centre of the peak
Distance	Distance in bp between the centre of the peak and start of the differentially expressed gene
Location	Location of the peak w.r.t the differentially expressed gene*
Condition	Condition(s) in which gene was found to be differentially expressed
Combination_log2foldchange	log2 fold change representing genotype:condition interaction term (difference between (∆hpyA/WT) in optimal salt and (∆hpyA/WT) in reduced salt for that gene); non-significant hits are assigned 0
Combination_padj	p-value significance of the combinatorial (genotype*condition) differential expression of that gene ; non-significant hits are assigned 1; p value adjusted for multiple testing using the Benjamini and Hochberg method
Optimal_log2foldchange	log2 fold change (∆hpyA/WT) for that gene in optimal salt conditions; non-significant hits are assigned 0
Optimal_padj	p-value significance of the differential expression of that gene in optimal salt conditions; non-significant hits are assigned 1; p value adjusted for multiple tesint using the Benjamini and Hochberg method
Low_log2foldchange	log2 fold change (∆hpyA/WT) for that gene in low salt conditions; non-significant hits are assigned 0
Low_padj	p-value significance of the differential expression of that gene in low salt conditions; non-significant hits are assigned 1; p value adjusted for multiple testing using the Benjamini and Hochberg method
Cluster	Cluster as determined by my clustering analysis of expression patterns
funclass_name	COG annotation of gene function
Function	Function of that gene as noted in the NCBI protein file
Corems	Condition-specific co-regulated module(s) of genes which that gene is a part of as per the EGRIN 2.0 database; corems common in 3 or more genes are in bold
*note on Distance
Distance is defined from gene start w.r.t strandedness of the gene; negative distance means peak centre is upstream of gene start

### Sheet: Sheet1
Replicon	Gene	Genestart	Genestop	Peakstart	Peakstop	Peakcentre	Distance	Location	Condition	Combination_log2foldchange	Combination_padj	Optimal_log2foldchange	Optimal_padj	Low_log2foldchange	Low_padj	Cluster	funclass_name	Function	Corems	Operon genes
NC_002607.1	VNG0161G	135504	136793	135430	135703	135566	62.5	Promoter (at 5' end of gene)	Low	-1.23686	0.00130983	0	1	-1.33313	2.48375e-17	2_2	Amino acid transport and metabolism	Glutamate dehydrogenase	hc0, 2651, 267, 38818	VNG0162G
NC_002607.1	VNG0405C	311957	312946	312785	313091	312938	981	Gene body	Low	0	1	0	1	-0.386477	0.0270881	2_1	-	SDR family oxidoreductase	hc1733, 2384, 472, 6367, 80, 856
NC_002607.1	VNG0524G	404888	405814	404614	404862	404738	-150	Promoter	Low	0	1	0	1	-0.32597	0.00264451	2_1	Posttranslational modification; protein turnover; chaperones	ABC transporter ATP-binding protein	hc0, 267, 2716, 7211, 26886	VNG0525C, VNG0527C
NC_002607.1	VNG0608C	462160	461747	461588	461866	461727	433	Gene body	Optimal	0	1	-0.623883	0.000257934	0	1	-	General function prediction only	CoA-binding protein	hc1733, 80, 573, 12199, 33193, 6390
NC_002607.1	VNG1255C	947151	945880	946978	947186	947082	69	Gene body	Optimal_low	0	1	0.452575	0.000337043	0.420529	0.000960683	OL2_2	Replication; recombination and repair	Single-stranded DNA binding protein	hc32405, 8487, 8491, 8493, 8498, 8502, 8507, 8511, 8512, 8516, 8518, 8526, 8528	VNG1251G, VNG1252G, VNG1253C
NC_002607.1	VNG1630H	1214690	1214457	1214687	1214972	1.21483e+06	-139.5	Promoter	Optimal	0	1	-0.852682	7.19107e-05	0	1	-	-	hypothetical protein	-	VNG1628G
NC_002608.1	VNG6210G	170753	172111	170915	171471	171193	440	Gene body	Low	0	1	0	1	-0.756699	1.58276e-10	2_1	Amino acid transport and metabolism	diaminobutyrate--2-oxoglutarate transaminase family protein	hc38889, 38890, 38900, 38901, 38902, 38920
NC_002608.1	VNG6216G	177665	179491	178786	179109	178948	1282.5	Gene body	Low	-0.917433	0.041882	0	1	-0.707463	7.08848e-10	2_1	Secondary metabolites biosynthesis; transport and catabolism	IucA/IucC family siderophore biosynthesis protein	hc38889, 38890, 38900, 38901, 38902, 38920, 38930	VNG6211G, VNG6212G, VNG6213G, VNG6214G
